# Large-scale CRISPRi and transcriptomics of *Staphylococcus epidermidis* identify genetic factors implicated in commensal-pathogen lifestyle versatility

**DOI:** 10.1101/2021.04.29.442003

**Authors:** Michelle Spoto, Johanna P. Riera Puma, Elizabeth Fleming, Changhui Guan, Yvette Ondouah Nzutchi, Dean Kim, Julia Oh

**Affiliations:** The Jackson Laboratory for Genomic Medicine, Farmington, Connecticut, USA; The University of Connecticut Health Center, Farmington, Connecticut, USA

**Keywords:** CRISPRCas9, large-scale knockdown, CRISPRi, transcriptomics

## Abstract

*Staphylococcus (S.) epidermidis* is a ubiquitous human commensal skin bacterium that is also one of the most prevalent nosocomial pathogens. The genetic factors underlying this remarkable lifestyle plasticity are incompletely understood, much due to the difficulties of genetic manipulation, precluding high-throughput functional profiling of this species. To probe *S. epidermdis’* versatility to survive across a diversity of skin sites and infection niches, we developed a large-scale CRISPR interference (CRISPRi) screen complemented by transcriptional profiling (RNA-seq) across 24 diverse environmental conditions and piloted a droplet-based CRISPRi approach to enhance throughput and sensitivity. We identified putative essential genes, importantly, revealing amino acid metabolism as crucial to survival across diverse environments and demonstrated the importance of trace metal uptake for survival under multiple stress conditions. We identified pathways significantly enriched and repressed across our range of stress and nutrient limited conditions, demonstrating the considerable plasticity of *S. epidermidis* in responding to environmental stressors. We postulate a mechanism by which nitrogen metabolism is linked to lifestyle versatility in response to hyperosmotic challenges, such as those encountered on human skin. Finally, we examined *S. epidermidis* survival under acid stress and hypothesize a role for cell wall modification as a vital component of the survival response in acidic conditions. Taken together, this study integrates large scale CRISPRi and transcriptomics data across multiple environments to provide insights into a keystone member of the human skin microbiome. Our results additionally provide a valuable benchmarking analysis for CRISPRi screens and are rich resource for other staphylococcal researchers.

**Author summary:** *Staphylococcus epidermidis* is an important bacteria of the skin microbiome. While it has an important role in skin health, it can also be a major infectious agent, especially in bloodstream and catheter infections. Understanding the underlying genes and pathways that contribute to *S. epidermidis’* ability to have both health and disease-associated abilities will be important to promoting the former and targeting the latter. Yet the function of many *S. epidermidis* genes, particularly in skin and infection environments, remains unknown. We developed a CRISPRi platform to knock down the function of *S. epidermidis* genes to better understand to what degree they are essential for growth in these environments. We complemented this gene essentiality data with gene expression data in the same environments to understand how regulation of these genes contribute to *S. epidermidis’* survival. These large-scale data generated numerous hypotheses for new genetic links to *S. epidermidis’* growth versatility.
