## Supplementary material for "Large-scale CRISPRi and transcriptomics of *Staphylococcus epidermidis* identify genetic factors implicated in commensal-pathogen lifestyle versatility": Stable53

### Sheet: README_File_Key
File Name	Condition in Numerator	Condition in Denominator	Biological Rationale	Comment
ACID_all	RM-Acidic	TSB	low pH	These samples are compared to TSB in all analyses because TSB is the background media for these samples
MUP_all	RM-Mupirocin	TSB	antibiotic mupirocin
ALK_all	RM-Alkaline	TSB	high pH
GLY_all	RM-Glycerol	TSB	osmotic stress (glycerol)
H2020_all	RM-H202	TSB	oxidative stress (h2020)
HOCL_all	RM-HOCl-	TSB	hypochlorite stress (HOCl-)
UREA_all	RM-Urea	TSB	osmotic stress (urea)
VANCO_all	RM-Vancomycin	TSB	antibiotic vancomycin
ANATSB_all	RM-Anaerobic	TSB	anaerobic growth in rich media
SUC_all	RM-Sucrose	TSB	osmotic stress (sucrosel)
LowIron_vs_TSB_all	DM-Low iron	TSB	low iron defined media vs rich media	Depending on the analysis, these samples were either compared to TSB or their background media type. See manuscript for rationale. All data generated is provided in these files.
DM_vs_TSB_all	DM	TSB	defined media vs rich
ANAIM_vs_TSB_all	DM- Anaerobic	TSB	anaerobic defined vs aerobic rich
HAHG_vs_TSB_all	MM-High AA,high glucose	TSB	minimal media vs rich
HAOG_vs_TSB_all	MM- High AA, low glucose	TSB	Low glucose minimal media vs rich
LAHG_vs_TSB_all	MM-Low AA,high glucose	TSB	Low amino acid minimal media vs rich
LAOG_vs_TSB_all	MM-Low AA,low glucose	TSB	Low glucose, low amino acid minimal media vs rich
HAHG_vs_HAOG_all	MM-High AA,high glucose	MM- High AA, low glucose	High vs low glucose; amino acid rich background
LAOG_vs_LAHG_all	MM-Low AA,low glucose	MM-Low AA,high glucose	Low vs high glucose; amino acid poor background
LAHG_vs_HAHG_all	MM-Low AA,high glucose	MM-High AA,high glucose	Low vs high amino acid; glucose rich background
LAOG_vs_HAOG_all	MM-Low AA,low glucose	MM- High AA, low glucose	Low vs high amino acid; glucose poor background
ANAIM_vs_DM_all	DM- Anaerobic	DM	anaerobic growth in defined media
LowIron_vs_DM_all	DM-Low iron	DM	low iron growth
