## Supplementary material for "Large-scale CRISPRi and transcriptomics of *Staphylococcus epidermidis* identify genetic factors implicated in commensal-pathogen lifestyle versatility": STables56&57

### Sheet: Droplet_Hits
Gene_ID	Name	Symbol	Function	Operon	Strand	Go_terms
Tu3298_1003	phosphatidylglycerol lysyltransferase	mprF	[S] Uncharacterized conserved protein	608	+	GO:0046677,GO:0016021,GO:0050071,GO:0009405,GO:0005886,GO:0006629
Tu3298_102	major Facilitator Superfamily protein		NA	117	+
Tu3298_1106	asparagine--tRNA ligase	asnS	[J] Aspartyl/asparaginyl-tRNA synthetases	657	-	GO:0004816,GO:0006421
Tu3298_1161	dihydrolipoyl dehydrogenase	lpdA	[C] Pyruvate/2-oxoglutarate dehydrogenase complex, dihydrolipoamide dehydrogenase (E3)	683	-	GO:0004148,GO:0005624,GO:0006096,GO:0045454,GO:0051068
Tu3298_1201	ABC 3 transport family protein		[P] ABC-type Mn2+/Zn2+ transport systems, permease components	696	-
Tu3298_125	dihydroxyacetone kinase, DhaK subunit	dhaK	[G] Dihydroxyacetone kinase	128	+	GO:0004371,GO:0006071
Tu3298_1396	radical SAM superfamily protein		[R] Predicted Fe-S oxidoreductase	787	+
Tu3298_1431	o-succinylbenzoate synthase	menC	NA	810	-	GO:0009234,GO:0016836
Tu3298_17	metallo-beta-lactamase superfamily protein		[R] Metal-dependent hydrolases of the beta-lactamase superfamily	64	+
Tu3298_181	kxYKxGKxW signal peptide domain protein		NA	166	+
Tu3298_1829	molybdenum cofactor biosynthesis protein C	moaC	[H] Molybdenum cofactor biosynthesis enzyme	1002	+	GO:0003824,GO:0006777
Tu3298_1876	amino acid permease family protein		[E] Gamma-aminobutyrate permease and related permeases	1029	-
Tu3298_1889	formimidoylglutamase	hutG	[E] Arginase/agmatinase/formimionoglutamate hydrolase, arginase family	1039	-	GO:0019556,GO:0050415
Tu3298_1893	MOSC domain protein		[S] Uncharacterized protein conserved in bacteria	1043	+
Tu3298_1955	nitrate reductase, alpha subunit		[C] Nitrate reductase alpha subunit	1088	-	GO:0008940,GO:0009061,GO:0009325
Tu3298_1958	nitrite reductase [NAD(P)H], large subunit	nirB	[C] NAD(P)H-nitrite reductase	1089	-
Tu3298_1996	amino acid permease family protein		[E] Amino acid transporters	1117	+
Tu3298_2000	ABC transporter family protein		[R] ABC-type uncharacterized transport system, ATPase component	1120	-
Tu3298_2005	M42 glutamyl aminopeptidase family protein		[G] Cellulase M and related proteins	1124	+
Tu3298_2044	acyl-CoA reductase family protein		[C] NAD-dependent aldehyde dehydrogenases	1150	+
Tu3298_2049	putative aldehyde dehydrogenase AldA		[C] NAD-dependent aldehyde dehydrogenases	1155	-	GO:0004029
Tu3298_2070	conserved hypothetical protein		[I] Esterase/lipase	1167	-	GO:0008150,GO:0003674,GO:0005575
Tu3298_2082	lysR substrate binding domain protein		[K] Transcriptional regulator	1177	-
Tu3298_2112	pantoate--beta-alanine ligase	panC	[H] Panthothenate synthetase	1201	-	GO:0004592,GO:0015940
Tu3298_2119	amino acid permease family protein		[E] Amino acid transporters	1205	+
Tu3298_2130	pyruvate, phosphate dikinase	ppdK	[G] Phosphoenolpyruvate synthase/pyruvate phosphate dikinase	1215	-	GO:0015976,GO:0050242
Tu3298_2133	conserved hypothetical protein		NA	1217	-	GO:0008150,GO:0003674,GO:0005575
Tu3298_2152	3-hydroxyacyl-CoA dehydrogenase, NAD binding domain protein		[C] Pyruvate/2-oxoglutarate dehydrogenase complex, dihydrolipoamide dehydrogenase (E3)	1226	-
Tu3298_2158	sodium symporter family protein		[R] Predicted symporter	1229	-	GO:0005887,GO:0006810,GO:0015370
Tu3298_2197	putative succinyl-diaminopimelate desuccinylase		[E] Acetylornithine deacetylase/Succinyl-diaminopimelate desuccinylase and related deacylases	1256	-	GO:0046872,GO:0006508,GO:0009089,GO:0008237,GO:0019877,GO:0009014
Tu3298_2206	PTS system mannose-specific EIIBCA component	manP	[G] Phosphotransferase system, fructose-specific IIC component	1263	+	GO:0016301,GO:0016021,GO:0005351,GO:0009401,GO:0008982,GO:0005886
Tu3298_2251	polysaccharide biosynthesis family protein		[R] Membrane protein involved in the export	1286	-
Tu3298_2288	glycosyl transferases group 1 family protein		[M] Glycosyltransferase	1300	+
Tu3298_2292	ABC transporter family protein		[P] ABC-type metal ion transport system, ATPase	1302	-
Tu3298_246	AMP-binding enzyme family protein		[IQ] Acyl-CoA synthetases (AMP-forming)/AMP-acid ligases II	197	+
Tu3298_253	linear amide C-N hydrolases, choloylglycine hydrolase family protein		[M] Penicillin V acylase and related amidases	200	-
Tu3298_257	amino acid permease family protein		[E] Amino acid transporters	202	+
Tu3298_262	phosphate acetyltransferase	pta	[C] Phosphotransacetylase	206	+	GO:0006086,GO:0008959
Tu3298_270	protein IolS	iolS	[C] Predicted oxidoreductases (related to aryl-alcohol dehydrogenases)	210	+	GO:0016491
Tu3298_300	NADH-Ubiquinone/plastoquinone (complex I), various chains family protein		[CP] Formate hydrogenlyase subunit 3/Multisubunit Na+/H+ antiporter,	229	+
Tu3298_321	ABC transporter family protein		[PH] ABC-type cobalamin/Fe3+-siderophores transport systems, ATPase components	242	+
Tu3298_403	7-cyano-7-deazaguanine reductase	queF	[R] Enzyme related to GTP cyclohydrolase I	296	-	GO:0033739
Tu3298_420	conserved hypothetical protein		[S] Uncharacterized conserved protein	305	-	GO:0008150,GO:0003674,GO:0005575
Tu3298_469	virulence-associated E family protein		[R] Predicted P-loop ATPase and inactivated derivatives	332	+
Tu3298_533	D-alanyl-lipoteichoic acid biosynthesis protein DltD	dltD	[M] Protein involved in D-alanine esterification of	374	+
Tu3298_563	conserved hypothetical protein		[S] Uncharacterized conserved protein	394	+	GO:0008150,GO:0003674,GO:0005575
Tu3298_736	conserved hypothetical protein		NA	482	+	GO:0008150,GO:0003674,GO:0005575
Tu3298_843	phosphopantothenoylcysteine decarboxylase / phosphopantothenate--cysteine ligase	coaBC	[H] Phosphopantothenoylcysteine synthetase/decarboxylase	539	+	GO:0004632,GO:0004633,GO:0015937,GO:0015939
Tu3298_85	quinolone resistance protein NorB	norB	[GEPR] Permeases of the major facilitator superfamily	112	+	GO:0046677,GO:0055085,GO:0016021,GO:0005886
Tu3298_864	ribonuclease III	rnc	[K] dsRNA-specific ribonuclease	544	+	GO:0004525,GO:0006396

### Sheet: Batch_Hits
Tu3298_ID	Name	Symbol	Function	Operon	Strand
Tu3298_102	major Facilitator Superfamily protein		NA	117	+
Tu3298_107	bacterial regulatory, tetR family protein		[K] Transcriptional regulator	121	+
Tu3298_108	conserved hypothetical protein		[S] Uncharacterized conserved protein	122	+
Tu3298_1108	exonuclease, DNA polymerase III, epsilon subunit family domain protein		[L] DNA polymerase III, epsilon subunit and	657	-
Tu3298_116	C4-dicarboxylate anaerobic carrier family protein		[S] Predicted membrane protein	123	-
Tu3298_117	carbamate kinase	arcC	[E] Carbamate kinase	123	-
Tu3298_123	biotin synthase	bioB	[H] Biotin synthase and related enzymes	127	+
Tu3298_136	4'-phosphopantetheinyl transferase superfamily protein		[H] Phosphopantetheinyl transferase	136	+
Tu3298_1374	UDP-N-acetylmuramate--alanine ligase	murC	[M] UDP-N-acetylmuramate-alanine ligase	776	-
Tu3298_1376	putative tRNA binding domain protein		[R] EMAP domain	776	-
Tu3298_1382	tRNA (guanine-N(7)-)-methyltransferase	trmB	[R] Predicted S-adenosylmethionine-dependent methyltransferase	779	-
Tu3298_1396	radical SAM superfamily protein		[R] Predicted Fe-S oxidoreductase	787	+
Tu3298_1402	riboflavin biosynthesis protein RibBA	ribBA	[H] 3,4-dihydroxy-2-butanone 4-phosphate synthase	791	-
Tu3298_1410	comK family protein		NA	795	+
Tu3298_1423	crcB-like family protein		[D] Integral membrane protein possibly involved in	803	+
Tu3298_144	dihydrolipoyl dehydrogenase	lpdA	[C] Pyruvate/2-oxoglutarate dehydrogenase complex, dihydrolipoamide dehydrogenase (E3)	144	+
Tu3298_1465	RNA pseudouridylate synthase family protein		[J] Pseudouridylate synthases, 23S RNA-specific	828	+
Tu3298_149	transporter, betaine/carnitine/choline transporter family protein		[M] Choline-glycine betaine transporter	146	-
Tu3298_174	calcineurin-like phosphoesterase family protein		[F] 5'-nucleotidase/2',3'-cyclic phosphodiesterase and related esterases	162	-
Tu3298_1756	ferric iron reductase FhuF-like transporter family protein		[Q] Siderophore synthetase component	978	+
Tu3298_176	phosphate/phosphite/phosphonate ABC transporters, periplasmic binding family protein	phnD	[P] ABC-type phosphate/phosphonate transport system, periplasmic component	164	+
Tu3298_178	phosphonate ABC transporter, permease protein PhnE	phnE	[P] ABC-type phosphate/phosphonate transport system, permease component	164	+
Tu3298_181	kxYKxGKxW signal peptide domain protein		NA	166	+
Tu3298_1855	NAD-dependent glycerol-3-phosphate dehydrogenase family protein		[C] Glycerol-3-phosphate dehydrogenase	1014	-
Tu3298_1861	FAD binding domain protein		[HC] 2-polyprenyl-6-methoxyphenol hydroxylase and related FAD-dependent oxidoreductases	1019	-
Tu3298_1876	amino acid permease family protein		[E] Gamma-aminobutyrate permease and related permeases	1029	-
Tu3298_190	putative ATP:guanido phosphotransferase SA0482		[E] Arginine kinase	171	+
Tu3298_199	RNA 2'-O ribose methyltransferase substrate binding family protein		[J] rRNA methylases	174	+
Tu3298_1992	carnitine transport ATP-binding protein OpuCA	opuCA	[E] ABC-type proline/glycine betaine transport systems, ATPase	1113	-
Tu3298_2064	gamma-glutamyltranspeptidase family protein		[E] Gamma-glutamyltransferase	1165	-
Tu3298_2084	CHAP domain protein		[R] Surface antigen	1179	+
Tu3298_2106	dihydroorotate dehydrogenase	pyrD	[F] Dihydroorotate dehydrogenase	1197	+
Tu3298_2128	malate dehydrogenase	mqo	[R] Predicted dehydrogenase	1214	-
Tu3298_2137	putative alpha/beta hydrolase fold protein		[K] Predicted transcriptional regulators	1220	+
Tu3298_2157	putative membrane protein		NA	1228	-
Tu3298_2206	PTS system mannose-specific EIIBCA component	manP	[G] Phosphotransferase system, fructose-specific IIC component	1263	+
Tu3298_2208	yhgE/Pip C-terminal domain protein		[S] Predicted membrane protein	1264	-
Tu3298_2215	transmembrane secretion effector family protein		[R] ABC-type transport system involved in multi-copper	1271	-
Tu3298_2220	accessory Sec system glycosylation protein GtfA	gtfA	[M] Glycosyltransferase	1275	-
Tu3298_2279	acetyltransferase domain protein		[R] Predicted acetyltransferase	1293	-
Tu3298_2283	lysR substrate binding domain protein		[K] Transcriptional regulator	1296	+
Tu3298_2288	glycosyl transferases group 1 family protein		[M] Glycosyltransferase	1300	+
Tu3298_2292	ABC transporter family protein		[P] ABC-type metal ion transport system, ATPase	1302	-
Tu3298_2319	xanthine permease family protein	pbuX	[F] Xanthine/uracil permeases	1320	-
Tu3298_2324	L-cystine uptake protein TcyP	tcyP	[R] Predicted Na+/dicarboxylate symporter	1324	+
Tu3298_243	3-hexulose-6-phosphate synthase	hxlA	[G] 3-hexulose-6-phosphate synthase and related proteins	195	+
Tu3298_246	AMP-binding enzyme family protein		[IQ] Acyl-CoA synthetases (AMP-forming)/AMP-acid ligases II	197	+
Tu3298_249	conserved hypothetical protein		NA	197	+
Tu3298_253	linear amide C-N hydrolases, choloylglycine hydrolase family protein		[M] Penicillin V acylase and related amidases	200	-
Tu3298_257	amino acid permease family protein		[E] Amino acid transporters	202	+
Tu3298_263	octanoyl-[GcvH]:protein N-octanoyltransferase	lipL	NA	206	+
Tu3298_264	mevalonate kinase	mvk	[I] Mevalonate kinase	207	+
Tu3298_266	phosphomevalonate kinase		[I] Mevalonate kinase	207	+
Tu3298_270	protein IolS	iolS	[C] Predicted oxidoreductases (related to aryl-alcohol dehydrogenases)	210	+
Tu3298_275	AIR carboxylase family protein		[R] NCAIR mutase (PurE)-related proteins	213	-
Tu3298_276	NAD synthase family protein		[R] ATP-utilizing enzymes of the PP-loop superfamily	213	-
Tu3298_277	conserved hypothetical protein		[S] Uncharacterized conserved protein	213	-
Tu3298_28	conserved hypothetical protein		NA	72	+
Tu3298_281	arginine--tRNA ligase	argS	[J] Arginyl-tRNA synthetase	216	+
Tu3298_285	ABC 3 transport family protein		[P] ABC-type Fe3+-siderophore transport system, permease component	219	+
Tu3298_287	lysophospholipase family protein		[R] Predicted hydrolases or acyltransferases (alpha/beta hydrolase	220	+
Tu3298_293	conserved hypothetical protein		[S] Uncharacterized protein conserved in bacteria	226	-
Tu3298_300	NADH-Ubiquinone/plastoquinone (complex I), various chains family protein		[CP] Formate hydrogenlyase subunit 3/Multisubunit Na+/H+ antiporter,	229	+
Tu3298_305	periplasmic solute binding family protein		[P] ABC-type metal ion transport system, periplasmic	231	-
Tu3298_309	peptidase M50B-like family protein		NA	233	-
Tu3298_310	putative N-acetylmannosaminyltransferase		[M] Teichoic acid biosynthesis proteins	234	+
Tu3298_313	CDP-Glycerol:Poly(glycerophosphate) glycerophosphotransferase family protein		[M] Putative glycosyl/glycerophosphate transferases involved in teichoic	236	+
Tu3298_317	ABC transporter family protein		[V] ABC-type multidrug transport system, ATPase and	238	+
Tu3298_318	conserved hypothetical protein		NA	239	-
Tu3298_319	na+ dependent nucleoside transporter family protein		[F] Nucleoside permease	240	+
Tu3298_321	ABC transporter family protein		[PH] ABC-type cobalamin/Fe3+-siderophores transport systems, ATPase components	242	+
Tu3298_325	acetyltransferase domain protein		[KR] Histone acetyltransferase HPA2 and related acetyltransferases	246	-
Tu3298_330	ftsX-like permease family protein		NA	248	+
Tu3298_341	flavohemoprotein	YHB1	[C] Hemoglobin-like flavoprotein	257	+
Tu3298_348	putative lipoprotein		NA	261	+
Tu3298_355	undecaprenyl-diphosphatase UppP	uppP	[V] Uncharacterized bacitracin resistance protein	266	-
Tu3298_356	ABC transporter family protein		[CO] ABC-type transport system involved in cytochrome	267	+
Tu3298_363	FAD binding domain of DNA photolyase family protein		[L] Deoxyribodipyrimidine photolyase	271	+
Tu3298_365	conserved hypothetical protein		[S] Predicted membrane protein	272	-
Tu3298_367	conserved hypothetical protein		NA	274	+
Tu3298_370	1-phosphofructokinase	pfkB	[G] Fructose-1-phosphate kinase and related fructose-6-phosphate kinase	276	+
Tu3298_374	aldo/keto reductase family protein		[R] Aldo/keto reductases, related to diketogulonate reductase	279	+
Tu3298_389	allophanate hydrolase subunit 1 family protein		[E] Allophanate hydrolase subunit 1	286	+
Tu3298_401	putative lipid kinase SA0681		[IR] Sphingosine kinase and enzymes related to	294	-
Tu3298_403	7-cyano-7-deazaguanine reductase	queF	[R] Enzyme related to GTP cyclohydrolase I	296	-
Tu3298_404	multidrug resistance efflux transporter family protein		[GER] Permeases of the drug/metabolite transporter (DMT)	296	-
Tu3298_418	peptidase T	pepT	[E] Di- and tripeptidases	305	-
Tu3298_431	HD containing hydrolase-like enzyme family protein		[R] Predicted hydrolases of HD superfamily	313	+
Tu3298_71	dethiobiotin synthase	bioD	[H] Dethiobiotin synthetase	105	+
Tu3298_72	adenosylmethionine-8-amino-7-oxononanoate transaminase	bioA	[H] Adenosylmethionine-8-amino-7-oxononanoate aminotransferase	105	+
Tu3298_77	lipase 2	lip2	[R] Predicted acetyltransferases and hydrolases with the	107	+
Tu3298_78	conserved hypothetical protein		NA	108	+
Tu3298_79	cobalamin synthesis cobW C-terminal domain protein		[R] Putative GTPases (G3E family)	109	-
Tu3298_83	apbE family protein		[H] Membrane-associated lipoprotein involved in thiamine biosynthesis	111	+
Tu3298_95	ribosomal RNA methyltransferase family protein		NA	116	+
Tu3298_97	nickel ABC transporter, nickel/metallophore periplasmic binding protein	nikA	[E] ABC-type dipeptide transport system, periplasmic component	117	+
