## Supplementary material for "Large-scale CRISPRi and transcriptomics of *Staphylococcus epidermidis* identify genetic factors implicated in commensal-pathogen lifestyle versatility": STable60

### Sheet: Sheet1
Upstream flanking sequence (conserved all sequences)	Variable guide sequence	Downstream flanking sequence (conserved all sequences)
GCTGTTTTGAATGGTCCCGGTCTCGAAAC	GGTAATTCGCGATAAGAATG	GTTTTTGAGACCGAGCTAGAAATAGCAAGTTAAAATAAGGCTAGTCCGTTATCAACTTGAAAAAGTGG
