## Supplementary material for "Large-scale CRISPRi and transcriptomics of *Staphylococcus epidermidis* identify genetic factors implicated in commensal-pathogen lifestyle versatility": STable61

### Sheet: Sheet1
Primer	Adapter	Index	Sequencing Primer	Stagger	PCR Primer [upstream of sgRNA on pidCas9]	Final Primer Sequence
UDP0001_i5	AATGATACGGCGACCACCGAGATCTACAC	TCGTGGAGCG	TCGTCGGCAGCGTCAGATGTGTATAAGAGACAG	N	GCTGTTTTGAATGGTCCC	AATGATACGGCGACCACCGAGATCTACACTCGTGGAGCGTCGTCGGCAGCGTCAGATGTGTATAAGAGACAGNGCTGTTTTGAATGGTCCC
UDP0002_i5	AATGATACGGCGACCACCGAGATCTACAC	CTACAAGATA	TCGTCGGCAGCGTCAGATGTGTATAAGAGACAG	NN	GCTGTTTTGAATGGTCCC	AATGATACGGCGACCACCGAGATCTACACCTACAAGATATCGTCGGCAGCGTCAGATGTGTATAAGAGACAGNNGCTGTTTTGAATGGTCCC
UDP0003_i5	AATGATACGGCGACCACCGAGATCTACAC	TATAGTAGCT	TCGTCGGCAGCGTCAGATGTGTATAAGAGACAG	NNN	GCTGTTTTGAATGGTCCC	AATGATACGGCGACCACCGAGATCTACACTATAGTAGCTTCGTCGGCAGCGTCAGATGTGTATAAGAGACAGNNNGCTGTTTTGAATGGTCCC
UDP0004_i5	AATGATACGGCGACCACCGAGATCTACAC	TGCCTGGTGG	TCGTCGGCAGCGTCAGATGTGTATAAGAGACAG	NNNN	GCTGTTTTGAATGGTCCC	AATGATACGGCGACCACCGAGATCTACACTGCCTGGTGGTCGTCGGCAGCGTCAGATGTGTATAAGAGACAGNNNNGCTGTTTTGAATGGTCCC
UDP0005_i5	AATGATACGGCGACCACCGAGATCTACAC	ACATTATCCT	TCGTCGGCAGCGTCAGATGTGTATAAGAGACAG	NNNNN	GCTGTTTTGAATGGTCCC	AATGATACGGCGACCACCGAGATCTACACACATTATCCTTCGTCGGCAGCGTCAGATGTGTATAAGAGACAGNNNNNGCTGTTTTGAATGGTCCC
UDP0006_i5	AATGATACGGCGACCACCGAGATCTACAC	GTCCACTTGT	TCGTCGGCAGCGTCAGATGTGTATAAGAGACAG	NNNNNN	GCTGTTTTGAATGGTCCC	AATGATACGGCGACCACCGAGATCTACACGTCCACTTGTTCGTCGGCAGCGTCAGATGTGTATAAGAGACAGNNNNNNGCTGTTTTGAATGGTCCC
UDP0007_i5	AATGATACGGCGACCACCGAGATCTACAC	TGGAACAGTA	TCGTCGGCAGCGTCAGATGTGTATAAGAGACAG	NNNNNNN	GCTGTTTTGAATGGTCCC	AATGATACGGCGACCACCGAGATCTACACTGGAACAGTATCGTCGGCAGCGTCAGATGTGTATAAGAGACAGNNNNNNNGCTGTTTTGAATGGTCCC
UDP0008_i5	AATGATACGGCGACCACCGAGATCTACAC	CCTTGTTAAT	TCGTCGGCAGCGTCAGATGTGTATAAGAGACAG	NNNNNNNN	GCTGTTTTGAATGGTCCC	AATGATACGGCGACCACCGAGATCTACACCCTTGTTAATTCGTCGGCAGCGTCAGATGTGTATAAGAGACAGNNNNNNNNGCTGTTTTGAATGGTCCC
UDP0009_i5	AATGATACGGCGACCACCGAGATCTACAC	GTTGATAGTG	TCGTCGGCAGCGTCAGATGTGTATAAGAGACAG	NNNNNNNNN	GCTGTTTTGAATGGTCCC	AATGATACGGCGACCACCGAGATCTACACGTTGATAGTGTCGTCGGCAGCGTCAGATGTGTATAAGAGACAGNNNNNNNNNGCTGTTTTGAATGGTCCC
UDP0010_i5	AATGATACGGCGACCACCGAGATCTACAC	ACCAGCGACA	TCGTCGGCAGCGTCAGATGTGTATAAGAGACAG	NNNNNNNNNN	GCTGTTTTGAATGGTCCC	AATGATACGGCGACCACCGAGATCTACACACCAGCGACATCGTCGGCAGCGTCAGATGTGTATAAGAGACAGNNNNNNNNNNGCTGTTTTGAATGGTCCC
UDP0011 _i5	AATGATACGGCGACCACCGAGATCTACAC	CATACACTGT	TCGTCGGCAGCGTCAGATGTGTATAAGAGACAG	N	GCTGTTTTGAATGGTCCC	AATGATACGGCGACCACCGAGATCTACACCATACACTGTTCGTCGGCAGCGTCAGATGTGTATAAGAGACAGNGCTGTTTTGAATGGTCCC
UDP0012 _i5	AATGATACGGCGACCACCGAGATCTACAC	GTGTGGCGCT	TCGTCGGCAGCGTCAGATGTGTATAAGAGACAG	NN	GCTGTTTTGAATGGTCCC	AATGATACGGCGACCACCGAGATCTACACGTGTGGCGCTTCGTCGGCAGCGTCAGATGTGTATAAGAGACAGNNGCTGTTTTGAATGGTCCC
UDP0013 _i5	AATGATACGGCGACCACCGAGATCTACAC	ATCACGAAGG	TCGTCGGCAGCGTCAGATGTGTATAAGAGACAG	NNN	GCTGTTTTGAATGGTCCC	AATGATACGGCGACCACCGAGATCTACACATCACGAAGGTCGTCGGCAGCGTCAGATGTGTATAAGAGACAGNNNGCTGTTTTGAATGGTCCC
UDP0014 _i5	AATGATACGGCGACCACCGAGATCTACAC	CGGCTCTACT	TCGTCGGCAGCGTCAGATGTGTATAAGAGACAG	NNNN	GCTGTTTTGAATGGTCCC	AATGATACGGCGACCACCGAGATCTACACCGGCTCTACTTCGTCGGCAGCGTCAGATGTGTATAAGAGACAGNNNNGCTGTTTTGAATGGTCCC
UDP0015 _i5	AATGATACGGCGACCACCGAGATCTACAC	GAATGCACGA	TCGTCGGCAGCGTCAGATGTGTATAAGAGACAG	NNNNN	GCTGTTTTGAATGGTCCC	AATGATACGGCGACCACCGAGATCTACACGAATGCACGATCGTCGGCAGCGTCAGATGTGTATAAGAGACAGNNNNNGCTGTTTTGAATGGTCCC
UDP0016 _i5	AATGATACGGCGACCACCGAGATCTACAC	AAGACTATAG	TCGTCGGCAGCGTCAGATGTGTATAAGAGACAG	NNNNNN	GCTGTTTTGAATGGTCCC	AATGATACGGCGACCACCGAGATCTACACAAGACTATAGTCGTCGGCAGCGTCAGATGTGTATAAGAGACAGNNNNNNGCTGTTTTGAATGGTCCC
UDP0017 _i5	AATGATACGGCGACCACCGAGATCTACAC	TCGGCAGCAA	TCGTCGGCAGCGTCAGATGTGTATAAGAGACAG	NNNNNNN	GCTGTTTTGAATGGTCCC	AATGATACGGCGACCACCGAGATCTACACTCGGCAGCAATCGTCGGCAGCGTCAGATGTGTATAAGAGACAGNNNNNNNGCTGTTTTGAATGGTCCC
UDP0018 _i5	AATGATACGGCGACCACCGAGATCTACAC	CTAATGATGG	TCGTCGGCAGCGTCAGATGTGTATAAGAGACAG	NNNNNNNN	GCTGTTTTGAATGGTCCC	AATGATACGGCGACCACCGAGATCTACACCTAATGATGGTCGTCGGCAGCGTCAGATGTGTATAAGAGACAGNNNNNNNNGCTGTTTTGAATGGTCCC
UDP0019 _i5	AATGATACGGCGACCACCGAGATCTACAC	GGTTGCCTCT	TCGTCGGCAGCGTCAGATGTGTATAAGAGACAG	NNNNNNNNN	GCTGTTTTGAATGGTCCC	AATGATACGGCGACCACCGAGATCTACACGGTTGCCTCTTCGTCGGCAGCGTCAGATGTGTATAAGAGACAGNNNNNNNNNGCTGTTTTGAATGGTCCC
UDP0020 _i5	AATGATACGGCGACCACCGAGATCTACAC	CGCACATGGC	TCGTCGGCAGCGTCAGATGTGTATAAGAGACAG	NNNNNNNNNN	GCTGTTTTGAATGGTCCC	AATGATACGGCGACCACCGAGATCTACACCGCACATGGCTCGTCGGCAGCGTCAGATGTGTATAAGAGACAGNNNNNNNNNNGCTGTTTTGAATGGTCCC
UDP0021 _i5	AATGATACGGCGACCACCGAGATCTACAC	GGCCTGTCCT	TCGTCGGCAGCGTCAGATGTGTATAAGAGACAG	N	GCTGTTTTGAATGGTCCC	AATGATACGGCGACCACCGAGATCTACACGGCCTGTCCTTCGTCGGCAGCGTCAGATGTGTATAAGAGACAGNGCTGTTTTGAATGGTCCC
UDP0022 _i5	AATGATACGGCGACCACCGAGATCTACAC	CTGTGTTAGG	TCGTCGGCAGCGTCAGATGTGTATAAGAGACAG	NN	GCTGTTTTGAATGGTCCC	AATGATACGGCGACCACCGAGATCTACACCTGTGTTAGGTCGTCGGCAGCGTCAGATGTGTATAAGAGACAGNNGCTGTTTTGAATGGTCCC
UDP0023 _i5	AATGATACGGCGACCACCGAGATCTACAC	TAAGGAACGT	TCGTCGGCAGCGTCAGATGTGTATAAGAGACAG	NNN	GCTGTTTTGAATGGTCCC	AATGATACGGCGACCACCGAGATCTACACTAAGGAACGTTCGTCGGCAGCGTCAGATGTGTATAAGAGACAGNNNGCTGTTTTGAATGGTCCC
UDP0024 _i5	AATGATACGGCGACCACCGAGATCTACAC	CTAACTGTAA	TCGTCGGCAGCGTCAGATGTGTATAAGAGACAG	NNNN	GCTGTTTTGAATGGTCCC	AATGATACGGCGACCACCGAGATCTACACCTAACTGTAATCGTCGGCAGCGTCAGATGTGTATAAGAGACAGNNNNGCTGTTTTGAATGGTCCC
UDP0025 _i5	AATGATACGGCGACCACCGAGATCTACAC	GGCGAGATGG	TCGTCGGCAGCGTCAGATGTGTATAAGAGACAG	NNNNN	GCTGTTTTGAATGGTCCC	AATGATACGGCGACCACCGAGATCTACACGGCGAGATGGTCGTCGGCAGCGTCAGATGTGTATAAGAGACAGNNNNNGCTGTTTTGAATGGTCCC
UDP0026 _i5	AATGATACGGCGACCACCGAGATCTACAC	AATAGAGCAA	TCGTCGGCAGCGTCAGATGTGTATAAGAGACAG	NNNNNN	GCTGTTTTGAATGGTCCC	AATGATACGGCGACCACCGAGATCTACACAATAGAGCAATCGTCGGCAGCGTCAGATGTGTATAAGAGACAGNNNNNNGCTGTTTTGAATGGTCCC
UDP0027 _i5	AATGATACGGCGACCACCGAGATCTACAC	TCAATCCATT	TCGTCGGCAGCGTCAGATGTGTATAAGAGACAG	NNNNNNN	GCTGTTTTGAATGGTCCC	AATGATACGGCGACCACCGAGATCTACACTCAATCCATTTCGTCGGCAGCGTCAGATGTGTATAAGAGACAGNNNNNNNGCTGTTTTGAATGGTCCC
UDP0028 _i5	AATGATACGGCGACCACCGAGATCTACAC	TCGTATGCGG	TCGTCGGCAGCGTCAGATGTGTATAAGAGACAG	NNNNNNNN	GCTGTTTTGAATGGTCCC	AATGATACGGCGACCACCGAGATCTACACTCGTATGCGGTCGTCGGCAGCGTCAGATGTGTATAAGAGACAGNNNNNNNNGCTGTTTTGAATGGTCCC
UDP0029 _i5	AATGATACGGCGACCACCGAGATCTACAC	TCCGACCTCG	TCGTCGGCAGCGTCAGATGTGTATAAGAGACAG	NNNNNNNNN	GCTGTTTTGAATGGTCCC	AATGATACGGCGACCACCGAGATCTACACTCCGACCTCGTCGTCGGCAGCGTCAGATGTGTATAAGAGACAGNNNNNNNNNGCTGTTTTGAATGGTCCC
UDP0030 _i5	AATGATACGGCGACCACCGAGATCTACAC	CTTATGGAAT	TCGTCGGCAGCGTCAGATGTGTATAAGAGACAG	NNNNNNNNNN	GCTGTTTTGAATGGTCCC	AATGATACGGCGACCACCGAGATCTACACCTTATGGAATTCGTCGGCAGCGTCAGATGTGTATAAGAGACAGNNNNNNNNNNGCTGTTTTGAATGGTCCC
UDP0031 _i5	AATGATACGGCGACCACCGAGATCTACAC	GCTTACGGAC	TCGTCGGCAGCGTCAGATGTGTATAAGAGACAG	N	GCTGTTTTGAATGGTCCC	AATGATACGGCGACCACCGAGATCTACACGCTTACGGACTCGTCGGCAGCGTCAGATGTGTATAAGAGACAGNGCTGTTTTGAATGGTCCC
UDP0032 _i5	AATGATACGGCGACCACCGAGATCTACAC	GAACATACGG	TCGTCGGCAGCGTCAGATGTGTATAAGAGACAG	NN	GCTGTTTTGAATGGTCCC	AATGATACGGCGACCACCGAGATCTACACGAACATACGGTCGTCGGCAGCGTCAGATGTGTATAAGAGACAGNNGCTGTTTTGAATGGTCCC
UDP0033 _i5	AATGATACGGCGACCACCGAGATCTACAC	GTCGATTACA	TCGTCGGCAGCGTCAGATGTGTATAAGAGACAG	NNN	GCTGTTTTGAATGGTCCC	AATGATACGGCGACCACCGAGATCTACACGTCGATTACATCGTCGGCAGCGTCAGATGTGTATAAGAGACAGNNNGCTGTTTTGAATGGTCCC
UDP0034 _i5	AATGATACGGCGACCACCGAGATCTACAC	ACTAGCCGTG	TCGTCGGCAGCGTCAGATGTGTATAAGAGACAG	NNNN	GCTGTTTTGAATGGTCCC	AATGATACGGCGACCACCGAGATCTACACACTAGCCGTGTCGTCGGCAGCGTCAGATGTGTATAAGAGACAGNNNNGCTGTTTTGAATGGTCCC
UDP0035 _i5	AATGATACGGCGACCACCGAGATCTACAC	AAGTTGGTGA	TCGTCGGCAGCGTCAGATGTGTATAAGAGACAG	NNNNN	GCTGTTTTGAATGGTCCC	AATGATACGGCGACCACCGAGATCTACACAAGTTGGTGATCGTCGGCAGCGTCAGATGTGTATAAGAGACAGNNNNNGCTGTTTTGAATGGTCCC
UDP0036 _i5	AATGATACGGCGACCACCGAGATCTACAC	TGGCAATATT	TCGTCGGCAGCGTCAGATGTGTATAAGAGACAG	NNNNNN	GCTGTTTTGAATGGTCCC	AATGATACGGCGACCACCGAGATCTACACTGGCAATATTTCGTCGGCAGCGTCAGATGTGTATAAGAGACAGNNNNNNGCTGTTTTGAATGGTCCC
UDP0037 _i5	AATGATACGGCGACCACCGAGATCTACAC	GATCACCGCG	TCGTCGGCAGCGTCAGATGTGTATAAGAGACAG	NNNNNNN	GCTGTTTTGAATGGTCCC	AATGATACGGCGACCACCGAGATCTACACGATCACCGCGTCGTCGGCAGCGTCAGATGTGTATAAGAGACAGNNNNNNNGCTGTTTTGAATGGTCCC
UDP0038 _i5	AATGATACGGCGACCACCGAGATCTACAC	TACCATCCGT	TCGTCGGCAGCGTCAGATGTGTATAAGAGACAG	NNNNNNNN	GCTGTTTTGAATGGTCCC	AATGATACGGCGACCACCGAGATCTACACTACCATCCGTTCGTCGGCAGCGTCAGATGTGTATAAGAGACAGNNNNNNNNGCTGTTTTGAATGGTCCC
UDP0039 _i5	AATGATACGGCGACCACCGAGATCTACAC	GCTGTAGGAA	TCGTCGGCAGCGTCAGATGTGTATAAGAGACAG	NNNNNNNNN	GCTGTTTTGAATGGTCCC	AATGATACGGCGACCACCGAGATCTACACGCTGTAGGAATCGTCGGCAGCGTCAGATGTGTATAAGAGACAGNNNNNNNNNGCTGTTTTGAATGGTCCC
UDP0040 _i5	AATGATACGGCGACCACCGAGATCTACAC	CGCACTAATG	TCGTCGGCAGCGTCAGATGTGTATAAGAGACAG	NNNNNNNNNN	GCTGTTTTGAATGGTCCC	AATGATACGGCGACCACCGAGATCTACACCGCACTAATGTCGTCGGCAGCGTCAGATGTGTATAAGAGACAGNNNNNNNNNNGCTGTTTTGAATGGTCCC
UDP0041 _i5	AATGATACGGCGACCACCGAGATCTACAC	GACAACTGAA	TCGTCGGCAGCGTCAGATGTGTATAAGAGACAG	N	GCTGTTTTGAATGGTCCC	AATGATACGGCGACCACCGAGATCTACACGACAACTGAATCGTCGGCAGCGTCAGATGTGTATAAGAGACAGNGCTGTTTTGAATGGTCCC
UDP0042 _i5	AATGATACGGCGACCACCGAGATCTACAC	AGTGGTCAGG	TCGTCGGCAGCGTCAGATGTGTATAAGAGACAG	NN	GCTGTTTTGAATGGTCCC	AATGATACGGCGACCACCGAGATCTACACAGTGGTCAGGTCGTCGGCAGCGTCAGATGTGTATAAGAGACAGNNGCTGTTTTGAATGGTCCC
UDP0043 _i5	AATGATACGGCGACCACCGAGATCTACAC	TTCTATGGTT	TCGTCGGCAGCGTCAGATGTGTATAAGAGACAG	NNN	GCTGTTTTGAATGGTCCC	AATGATACGGCGACCACCGAGATCTACACTTCTATGGTTTCGTCGGCAGCGTCAGATGTGTATAAGAGACAGNNNGCTGTTTTGAATGGTCCC
UDP0044 _i5	AATGATACGGCGACCACCGAGATCTACAC	AATCCGGCCA	TCGTCGGCAGCGTCAGATGTGTATAAGAGACAG	NNNN	GCTGTTTTGAATGGTCCC	AATGATACGGCGACCACCGAGATCTACACAATCCGGCCATCGTCGGCAGCGTCAGATGTGTATAAGAGACAGNNNNGCTGTTTTGAATGGTCCC
UDP0045 _i5	AATGATACGGCGACCACCGAGATCTACAC	CCATAAGGTT	TCGTCGGCAGCGTCAGATGTGTATAAGAGACAG	NNNNN	GCTGTTTTGAATGGTCCC	AATGATACGGCGACCACCGAGATCTACACCCATAAGGTTTCGTCGGCAGCGTCAGATGTGTATAAGAGACAGNNNNNGCTGTTTTGAATGGTCCC
UDP0046 _i5	AATGATACGGCGACCACCGAGATCTACAC	ATCTCTACCA	TCGTCGGCAGCGTCAGATGTGTATAAGAGACAG	NNNNNN	GCTGTTTTGAATGGTCCC	AATGATACGGCGACCACCGAGATCTACACATCTCTACCATCGTCGGCAGCGTCAGATGTGTATAAGAGACAGNNNNNNGCTGTTTTGAATGGTCCC
UDP0047 _i5	AATGATACGGCGACCACCGAGATCTACAC	CGGTGGCGAA	TCGTCGGCAGCGTCAGATGTGTATAAGAGACAG	NNNNNNN	GCTGTTTTGAATGGTCCC	AATGATACGGCGACCACCGAGATCTACACCGGTGGCGAATCGTCGGCAGCGTCAGATGTGTATAAGAGACAGNNNNNNNGCTGTTTTGAATGGTCCC
UDP0048 _i5	AATGATACGGCGACCACCGAGATCTACAC	TAACAATAGG	TCGTCGGCAGCGTCAGATGTGTATAAGAGACAG	NNNNNNNN	GCTGTTTTGAATGGTCCC	AATGATACGGCGACCACCGAGATCTACACTAACAATAGGTCGTCGGCAGCGTCAGATGTGTATAAGAGACAGNNNNNNNNGCTGTTTTGAATGGTCCC
UDP0049 _i5	AATGATACGGCGACCACCGAGATCTACAC	CTGGTACACG	TCGTCGGCAGCGTCAGATGTGTATAAGAGACAG	NNNNNNNNN	GCTGTTTTGAATGGTCCC	AATGATACGGCGACCACCGAGATCTACACCTGGTACACGTCGTCGGCAGCGTCAGATGTGTATAAGAGACAGNNNNNNNNNGCTGTTTTGAATGGTCCC
UDP0050 _i5	AATGATACGGCGACCACCGAGATCTACAC	TCAACGTGTA	TCGTCGGCAGCGTCAGATGTGTATAAGAGACAG	NNNNNNNNNN	GCTGTTTTGAATGGTCCC	AATGATACGGCGACCACCGAGATCTACACTCAACGTGTATCGTCGGCAGCGTCAGATGTGTATAAGAGACAGNNNNNNNNNNGCTGTTTTGAATGGTCCC
UDP0051 _i5	AATGATACGGCGACCACCGAGATCTACAC	ACTGTTGTGA	TCGTCGGCAGCGTCAGATGTGTATAAGAGACAG	N	GCTGTTTTGAATGGTCCC	AATGATACGGCGACCACCGAGATCTACACACTGTTGTGATCGTCGGCAGCGTCAGATGTGTATAAGAGACAGNGCTGTTTTGAATGGTCCC
UDP0052 _i5	AATGATACGGCGACCACCGAGATCTACAC	GTGCGTCCTT	TCGTCGGCAGCGTCAGATGTGTATAAGAGACAG	NN	GCTGTTTTGAATGGTCCC	AATGATACGGCGACCACCGAGATCTACACGTGCGTCCTTTCGTCGGCAGCGTCAGATGTGTATAAGAGACAGNNGCTGTTTTGAATGGTCCC
UDP0053 _i5	AATGATACGGCGACCACCGAGATCTACAC	AGCACATCCT	TCGTCGGCAGCGTCAGATGTGTATAAGAGACAG	NNN	GCTGTTTTGAATGGTCCC	AATGATACGGCGACCACCGAGATCTACACAGCACATCCTTCGTCGGCAGCGTCAGATGTGTATAAGAGACAGNNNGCTGTTTTGAATGGTCCC
UDP0054 _i5	AATGATACGGCGACCACCGAGATCTACAC	TTCCGTCGCA	TCGTCGGCAGCGTCAGATGTGTATAAGAGACAG	NNNN	GCTGTTTTGAATGGTCCC	AATGATACGGCGACCACCGAGATCTACACTTCCGTCGCATCGTCGGCAGCGTCAGATGTGTATAAGAGACAGNNNNGCTGTTTTGAATGGTCCC
UDP0055 _i5	AATGATACGGCGACCACCGAGATCTACAC	CTTAACCACT	TCGTCGGCAGCGTCAGATGTGTATAAGAGACAG	NNNNN	GCTGTTTTGAATGGTCCC	AATGATACGGCGACCACCGAGATCTACACCTTAACCACTTCGTCGGCAGCGTCAGATGTGTATAAGAGACAGNNNNNGCTGTTTTGAATGGTCCC
UDP0056 _i5	AATGATACGGCGACCACCGAGATCTACAC	GCCTCGGATA	TCGTCGGCAGCGTCAGATGTGTATAAGAGACAG	NNNNNN	GCTGTTTTGAATGGTCCC	AATGATACGGCGACCACCGAGATCTACACGCCTCGGATATCGTCGGCAGCGTCAGATGTGTATAAGAGACAGNNNNNNGCTGTTTTGAATGGTCCC
UDP0057 _i5	AATGATACGGCGACCACCGAGATCTACAC	CGTCGACTGG	TCGTCGGCAGCGTCAGATGTGTATAAGAGACAG	NNNNNNN	GCTGTTTTGAATGGTCCC	AATGATACGGCGACCACCGAGATCTACACCGTCGACTGGTCGTCGGCAGCGTCAGATGTGTATAAGAGACAGNNNNNNNGCTGTTTTGAATGGTCCC
UDP0058 _i5	AATGATACGGCGACCACCGAGATCTACAC	TACTAGTCAA	TCGTCGGCAGCGTCAGATGTGTATAAGAGACAG	NNNNNNNN	GCTGTTTTGAATGGTCCC	AATGATACGGCGACCACCGAGATCTACACTACTAGTCAATCGTCGGCAGCGTCAGATGTGTATAAGAGACAGNNNNNNNNGCTGTTTTGAATGGTCCC
UDP0059 _i5	AATGATACGGCGACCACCGAGATCTACAC	ATAGACCGTT	TCGTCGGCAGCGTCAGATGTGTATAAGAGACAG	NNNNNNNNN	GCTGTTTTGAATGGTCCC	AATGATACGGCGACCACCGAGATCTACACATAGACCGTTTCGTCGGCAGCGTCAGATGTGTATAAGAGACAGNNNNNNNNNGCTGTTTTGAATGGTCCC
UDP0060 _i5	AATGATACGGCGACCACCGAGATCTACAC	ACAGTTCCAG	TCGTCGGCAGCGTCAGATGTGTATAAGAGACAG	NNNNNNNNNN	GCTGTTTTGAATGGTCCC	AATGATACGGCGACCACCGAGATCTACACACAGTTCCAGTCGTCGGCAGCGTCAGATGTGTATAAGAGACAGNNNNNNNNNNGCTGTTTTGAATGGTCCC
UDP0061 _i5	AATGATACGGCGACCACCGAGATCTACAC	AGGCATGTAG	TCGTCGGCAGCGTCAGATGTGTATAAGAGACAG	N	GCTGTTTTGAATGGTCCC	AATGATACGGCGACCACCGAGATCTACACAGGCATGTAGTCGTCGGCAGCGTCAGATGTGTATAAGAGACAGNGCTGTTTTGAATGGTCCC
UDP0062 _i5	AATGATACGGCGACCACCGAGATCTACAC	GCAAGTCTCA	TCGTCGGCAGCGTCAGATGTGTATAAGAGACAG	NN	GCTGTTTTGAATGGTCCC	AATGATACGGCGACCACCGAGATCTACACGCAAGTCTCATCGTCGGCAGCGTCAGATGTGTATAAGAGACAGNNGCTGTTTTGAATGGTCCC
UDP0063 _i5	AATGATACGGCGACCACCGAGATCTACAC	TTGGCTCCGC	TCGTCGGCAGCGTCAGATGTGTATAAGAGACAG	NNN	GCTGTTTTGAATGGTCCC	AATGATACGGCGACCACCGAGATCTACACTTGGCTCCGCTCGTCGGCAGCGTCAGATGTGTATAAGAGACAGNNNGCTGTTTTGAATGGTCCC
UDP0064 _i5	AATGATACGGCGACCACCGAGATCTACAC	AACTGATACT	TCGTCGGCAGCGTCAGATGTGTATAAGAGACAG	NNNN	GCTGTTTTGAATGGTCCC	AATGATACGGCGACCACCGAGATCTACACAACTGATACTTCGTCGGCAGCGTCAGATGTGTATAAGAGACAGNNNNGCTGTTTTGAATGGTCCC
UDP0065 _i5	AATGATACGGCGACCACCGAGATCTACAC	GTAAGGCATA	TCGTCGGCAGCGTCAGATGTGTATAAGAGACAG	NNNNN	GCTGTTTTGAATGGTCCC	AATGATACGGCGACCACCGAGATCTACACGTAAGGCATA TCGTCGGCAGCGTCAGATGTGTATAAGAGACAGNNNNNGCTGTTTTGAATGGTCCC
UDP0066 _i5	AATGATACGGCGACCACCGAGATCTACAC	AATTGCTGCG	TCGTCGGCAGCGTCAGATGTGTATAAGAGACAG	NNNNNN	GCTGTTTTGAATGGTCCC	AATGATACGGCGACCACCGAGATCTACACAATTGCTGCGTCGTCGGCAGCGTCAGATGTGTATAAGAGACAGNNNNNNGCTGTTTTGAATGGTCCC
UDP0067 _i5	AATGATACGGCGACCACCGAGATCTACAC	TTACAATTCC	TCGTCGGCAGCGTCAGATGTGTATAAGAGACAG	NNNNNNN	GCTGTTTTGAATGGTCCC	AATGATACGGCGACCACCGAGATCTACACTTACAATTCCTCGTCGGCAGCGTCAGATGTGTATAAGAGACAGNNNNNNNGCTGTTTTGAATGGTCCC
UDP0068 _i5	AATGATACGGCGACCACCGAGATCTACAC	AACCTAGCAC	TCGTCGGCAGCGTCAGATGTGTATAAGAGACAG	NNNNNNNN	GCTGTTTTGAATGGTCCC	AATGATACGGCGACCACCGAGATCTACACAACCTAGCACTCGTCGGCAGCGTCAGATGTGTATAAGAGACAGNNNNNNNNGCTGTTTTGAATGGTCCC
UDP0069 _i5	AATGATACGGCGACCACCGAGATCTACAC	TCTGTGTGGA	TCGTCGGCAGCGTCAGATGTGTATAAGAGACAG	NNNNNNNNN	GCTGTTTTGAATGGTCCC	AATGATACGGCGACCACCGAGATCTACACTCTGTGTGGATCGTCGGCAGCGTCAGATGTGTATAAGAGACAGNNNNNNNNNGCTGTTTTGAATGGTCCC
UDP0070 _i5	AATGATACGGCGACCACCGAGATCTACAC	GGAATTCCAA	TCGTCGGCAGCGTCAGATGTGTATAAGAGACAG	NNNNNNNNNN	GCTGTTTTGAATGGTCCC	AATGATACGGCGACCACCGAGATCTACACGGAATTCCAATCGTCGGCAGCGTCAGATGTGTATAAGAGACAGNNNNNNNNNNGCTGTTTTGAATGGTCCC
UDP0071 _i5	AATGATACGGCGACCACCGAGATCTACAC	AAGCGCGCTT	TCGTCGGCAGCGTCAGATGTGTATAAGAGACAG	N	GCTGTTTTGAATGGTCCC	AATGATACGGCGACCACCGAGATCTACACAAGCGCGCTTTCGTCGGCAGCGTCAGATGTGTATAAGAGACAGNGCTGTTTTGAATGGTCCC
UDP0072 _i5	AATGATACGGCGACCACCGAGATCTACAC	TGAGCGTTGT	TCGTCGGCAGCGTCAGATGTGTATAAGAGACAG	NN	GCTGTTTTGAATGGTCCC	AATGATACGGCGACCACCGAGATCTACACTGAGCGTTGTTCGTCGGCAGCGTCAGATGTGTATAAGAGACAGNNGCTGTTTTGAATGGTCCC
UDP0073 _i5	AATGATACGGCGACCACCGAGATCTACAC	ATCATAGGCT	TCGTCGGCAGCGTCAGATGTGTATAAGAGACAG	NNN	GCTGTTTTGAATGGTCCC	AATGATACGGCGACCACCGAGATCTACACATCATAGGCTTCGTCGGCAGCGTCAGATGTGTATAAGAGACAGNNNGCTGTTTTGAATGGTCCC
UDP0074 _i5	AATGATACGGCGACCACCGAGATCTACAC	TGTTAGAAGG	TCGTCGGCAGCGTCAGATGTGTATAAGAGACAG	NNNN	GCTGTTTTGAATGGTCCC	AATGATACGGCGACCACCGAGATCTACACTGTTAGAAGGTCGTCGGCAGCGTCAGATGTGTATAAGAGACAGNNNNGCTGTTTTGAATGGTCCC
UDP0075 _i5	AATGATACGGCGACCACCGAGATCTACAC	GATGGATGTA	TCGTCGGCAGCGTCAGATGTGTATAAGAGACAG	NNNNN	GCTGTTTTGAATGGTCCC	AATGATACGGCGACCACCGAGATCTACACGATGGATGTATCGTCGGCAGCGTCAGATGTGTATAAGAGACAGNNNNNGCTGTTTTGAATGGTCCC
UDP0076 _i5	AATGATACGGCGACCACCGAGATCTACAC	ACGGCCGTCA	TCGTCGGCAGCGTCAGATGTGTATAAGAGACAG	NNNNNN	GCTGTTTTGAATGGTCCC	AATGATACGGCGACCACCGAGATCTACACACGGCCGTCATCGTCGGCAGCGTCAGATGTGTATAAGAGACAGNNNNNNGCTGTTTTGAATGGTCCC
UDP0077 _i5	AATGATACGGCGACCACCGAGATCTACAC	CGTTGCTTAC	TCGTCGGCAGCGTCAGATGTGTATAAGAGACAG	NNNNNNN	GCTGTTTTGAATGGTCCC	AATGATACGGCGACCACCGAGATCTACACCGTTGCTTACTCGTCGGCAGCGTCAGATGTGTATAAGAGACAGNNNNNNNGCTGTTTTGAATGGTCCC
UDP0078 _i5	AATGATACGGCGACCACCGAGATCTACAC	TGACTACATA	TCGTCGGCAGCGTCAGATGTGTATAAGAGACAG	NNNNNNNN	GCTGTTTTGAATGGTCCC	AATGATACGGCGACCACCGAGATCTACACTGACTACATATCGTCGGCAGCGTCAGATGTGTATAAGAGACAGNNNNNNNNGCTGTTTTGAATGGTCCC
UDP0079 _i5	AATGATACGGCGACCACCGAGATCTACAC	CGGCCTCGTT	TCGTCGGCAGCGTCAGATGTGTATAAGAGACAG	NNNNNNNNN	GCTGTTTTGAATGGTCCC	AATGATACGGCGACCACCGAGATCTACACCGGCCTCGTTTCGTCGGCAGCGTCAGATGTGTATAAGAGACAGNNNNNNNNNGCTGTTTTGAATGGTCCC
UDP0080 _i5	AATGATACGGCGACCACCGAGATCTACAC	CAAGCATCCG	TCGTCGGCAGCGTCAGATGTGTATAAGAGACAG	NNNNNNNNNN	GCTGTTTTGAATGGTCCC	AATGATACGGCGACCACCGAGATCTACACCAAGCATCCGTCGTCGGCAGCGTCAGATGTGTATAAGAGACAGNNNNNNNNNNGCTGTTTTGAATGGTCCC
UDP0081 _i5	AATGATACGGCGACCACCGAGATCTACAC	TCGTCTGACT	TCGTCGGCAGCGTCAGATGTGTATAAGAGACAG	N	GCTGTTTTGAATGGTCCC	AATGATACGGCGACCACCGAGATCTACACTCGTCTGACTTCGTCGGCAGCGTCAGATGTGTATAAGAGACAGNGCTGTTTTGAATGGTCCC
UDP0082 _i5	AATGATACGGCGACCACCGAGATCTACAC	CTCATAGCGA	TCGTCGGCAGCGTCAGATGTGTATAAGAGACAG	NN	GCTGTTTTGAATGGTCCC	AATGATACGGCGACCACCGAGATCTACACCTCATAGCGATCGTCGGCAGCGTCAGATGTGTATAAGAGACAGNNGCTGTTTTGAATGGTCCC
UDP0083 _i5	AATGATACGGCGACCACCGAGATCTACAC	AGACACATTA	TCGTCGGCAGCGTCAGATGTGTATAAGAGACAG	NNN	GCTGTTTTGAATGGTCCC	AATGATACGGCGACCACCGAGATCTACACAGACACATTATCGTCGGCAGCGTCAGATGTGTATAAGAGACAGNNNGCTGTTTTGAATGGTCCC
UDP0084 _i5	AATGATACGGCGACCACCGAGATCTACAC	GCGCGATGTT	TCGTCGGCAGCGTCAGATGTGTATAAGAGACAG	NNNN	GCTGTTTTGAATGGTCCC	AATGATACGGCGACCACCGAGATCTACACGCGCGATGTTTCGTCGGCAGCGTCAGATGTGTATAAGAGACAGNNNNGCTGTTTTGAATGGTCCC
UDP0085 _i5	AATGATACGGCGACCACCGAGATCTACAC	CATGAGTACT	TCGTCGGCAGCGTCAGATGTGTATAAGAGACAG	NNNNN	GCTGTTTTGAATGGTCCC	AATGATACGGCGACCACCGAGATCTACACCATGAGTACTTCGTCGGCAGCGTCAGATGTGTATAAGAGACAGNNNNNGCTGTTTTGAATGGTCCC
UDP0086 _i5	AATGATACGGCGACCACCGAGATCTACAC	ACGTCAATAC	TCGTCGGCAGCGTCAGATGTGTATAAGAGACAG	NNNNNN	GCTGTTTTGAATGGTCCC	AATGATACGGCGACCACCGAGATCTACACACGTCAATACTCGTCGGCAGCGTCAGATGTGTATAAGAGACAGNNNNNNGCTGTTTTGAATGGTCCC
UDP0087 _i5	AATGATACGGCGACCACCGAGATCTACAC	GATACCTCCT	TCGTCGGCAGCGTCAGATGTGTATAAGAGACAG	NNNNNNN	GCTGTTTTGAATGGTCCC	AATGATACGGCGACCACCGAGATCTACACGATACCTCCTTCGTCGGCAGCGTCAGATGTGTATAAGAGACAGNNNNNNNGCTGTTTTGAATGGTCCC
UDP0088 _i5	AATGATACGGCGACCACCGAGATCTACAC	ATCCGTAAGT	TCGTCGGCAGCGTCAGATGTGTATAAGAGACAG	NNNNNNNN	GCTGTTTTGAATGGTCCC	AATGATACGGCGACCACCGAGATCTACACATCCGTAAGTTCGTCGGCAGCGTCAGATGTGTATAAGAGACAGNNNNNNNNGCTGTTTTGAATGGTCCC
UDP0089 _i5	AATGATACGGCGACCACCGAGATCTACAC	CGTGTATCTT	TCGTCGGCAGCGTCAGATGTGTATAAGAGACAG	NNNNNNNNN	GCTGTTTTGAATGGTCCC	AATGATACGGCGACCACCGAGATCTACACCGTGTATCTTTCGTCGGCAGCGTCAGATGTGTATAAGAGACAGNNNNNNNNNGCTGTTTTGAATGGTCCC
UDP0090 _i5	AATGATACGGCGACCACCGAGATCTACAC	GAACCATGAA	TCGTCGGCAGCGTCAGATGTGTATAAGAGACAG	NNNNNNNNNN	GCTGTTTTGAATGGTCCC	AATGATACGGCGACCACCGAGATCTACACGAACCATGAATCGTCGGCAGCGTCAGATGTGTATAAGAGACAGNNNNNNNNNNGCTGTTTTGAATGGTCCC
UDP0091 _i5	AATGATACGGCGACCACCGAGATCTACAC	GGCCATCATA	TCGTCGGCAGCGTCAGATGTGTATAAGAGACAG	N	GCTGTTTTGAATGGTCCC	AATGATACGGCGACCACCGAGATCTACACGGCCATCATATCGTCGGCAGCGTCAGATGTGTATAAGAGACAGNGCTGTTTTGAATGGTCCC
UDP0092 _i5	AATGATACGGCGACCACCGAGATCTACAC	ACATACTTCC	TCGTCGGCAGCGTCAGATGTGTATAAGAGACAG	NN	GCTGTTTTGAATGGTCCC	AATGATACGGCGACCACCGAGATCTACACACATACTTCCTCGTCGGCAGCGTCAGATGTGTATAAGAGACAGNNGCTGTTTTGAATGGTCCC
UDP0093 _i5	AATGATACGGCGACCACCGAGATCTACAC	TATGTGCAAT	TCGTCGGCAGCGTCAGATGTGTATAAGAGACAG	NNN	GCTGTTTTGAATGGTCCC	AATGATACGGCGACCACCGAGATCTACACTATGTGCAATTCGTCGGCAGCGTCAGATGTGTATAAGAGACAGNNNGCTGTTTTGAATGGTCCC
UDP0094 _i5	AATGATACGGCGACCACCGAGATCTACAC	GATTAAGGTG	TCGTCGGCAGCGTCAGATGTGTATAAGAGACAG	NNNN	GCTGTTTTGAATGGTCCC	AATGATACGGCGACCACCGAGATCTACACGATTAAGGTGTCGTCGGCAGCGTCAGATGTGTATAAGAGACAGNNNNGCTGTTTTGAATGGTCCC
UDP0095 _i5	AATGATACGGCGACCACCGAGATCTACAC	ATGTAGACAA	TCGTCGGCAGCGTCAGATGTGTATAAGAGACAG	NNNNN	GCTGTTTTGAATGGTCCC	AATGATACGGCGACCACCGAGATCTACACATGTAGACAATCGTCGGCAGCGTCAGATGTGTATAAGAGACAGNNNNNGCTGTTTTGAATGGTCCC
UDP0096 _i5	AATGATACGGCGACCACCGAGATCTACAC	CACATCGGTG	TCGTCGGCAGCGTCAGATGTGTATAAGAGACAG	NNNNN	GCTGTTTTGAATGGTCCC	AATGATACGGCGACCACCGAGATCTACACCACATCGGTGTCGTCGGCAGCGTCAGATGTGTATAAGAGACAGNNNNNGCTGTTTTGAATGGTCCC
Primer	Adapter	Index	Sequencing Primer	Stagger	PCR Primer [downstream of sgRNA on pidCas9]	Final Primer Sequence
UDP0001_i7	CAAGCAGAAGACGGCATACGAGAT	CGCTCAGTTC	GTCTCGTGGGCTCGGAGATGTGTATAAGAGACAG	NNNNNNNNNN	CTTTTTCAAGTTGATAACGG	CAAGCAGAAGACGGCATACGAGATCGCTCAGTTCGTCTCGTGGGCTCGGAGATGTGTATAAGAGACAGNNNNNNNNNNCTTTTTCAAGTTGATAACGG
UDP0002_i7	CAAGCAGAAGACGGCATACGAGAT	TATCTGACCT	GTCTCGTGGGCTCGGAGATGTGTATAAGAGACAG	NNNNNNNNN	CTTTTTCAAGTTGATAACGG	CAAGCAGAAGACGGCATACGAGATTATCTGACCTGTCTCGTGGGCTCGGAGATGTGTATAAGAGACAGNNNNNNNNNCTTTTTCAAGTTGATAACGG
UDP0003_i7	CAAGCAGAAGACGGCATACGAGAT	ATATGAGACG	GTCTCGTGGGCTCGGAGATGTGTATAAGAGACAG	NNNNNNNN	CTTTTTCAAGTTGATAACGG	CAAGCAGAAGACGGCATACGAGATATATGAGACGGTCTCGTGGGCTCGGAGATGTGTATAAGAGACAGNNNNNNNNCTTTTTCAAGTTGATAACGG
UDP0004_i7	CAAGCAGAAGACGGCATACGAGAT	CTTATGGAAT	GTCTCGTGGGCTCGGAGATGTGTATAAGAGACAG	NNNNNNN	CTTTTTCAAGTTGATAACGG	CAAGCAGAAGACGGCATACGAGATCTTATGGAATGTCTCGTGGGCTCGGAGATGTGTATAAGAGACAGNNNNNNNCTTTTTCAAGTTGATAACGG
UDP0005_i7	CAAGCAGAAGACGGCATACGAGAT	TAATCTCGTC	GTCTCGTGGGCTCGGAGATGTGTATAAGAGACAG	NNNNNN	CTTTTTCAAGTTGATAACGG	CAAGCAGAAGACGGCATACGAGATTAATCTCGTCGTCTCGTGGGCTCGGAGATGTGTATAAGAGACAGNNNNNNCTTTTTCAAGTTGATAACGG
UDP0006_i7	CAAGCAGAAGACGGCATACGAGAT	GCGCGATGTT	GTCTCGTGGGCTCGGAGATGTGTATAAGAGACAG	NNNNN	CTTTTTCAAGTTGATAACGG	CAAGCAGAAGACGGCATACGAGATGCGCGATGTTGTCTCGTGGGCTCGGAGATGTGTATAAGAGACAGNNNNNCTTTTTCAAGTTGATAACGG
UDP0007_i7	CAAGCAGAAGACGGCATACGAGAT	AGAGCACTAG	GTCTCGTGGGCTCGGAGATGTGTATAAGAGACAG	NNNN	CTTTTTCAAGTTGATAACGG	CAAGCAGAAGACGGCATACGAGATAGAGCACTAGGTCTCGTGGGCTCGGAGATGTGTATAAGAGACAGNNNNCTTTTTCAAGTTGATAACGG
UDP0008_i7	CAAGCAGAAGACGGCATACGAGAT	TGCCTTGATC	GTCTCGTGGGCTCGGAGATGTGTATAAGAGACAG	NNN	CTTTTTCAAGTTGATAACGG	CAAGCAGAAGACGGCATACGAGATTGCCTTGATCGTCTCGTGGGCTCGGAGATGTGTATAAGAGACAGNNNCTTTTTCAAGTTGATAACGG
UDP0009_i7	CAAGCAGAAGACGGCATACGAGAT	CTACTCAGTC	GTCTCGTGGGCTCGGAGATGTGTATAAGAGACAG	NN	CTTTTTCAAGTTGATAACGG	CAAGCAGAAGACGGCATACGAGATCTACTCAGTCGTCTCGTGGGCTCGGAGATGTGTATAAGAGACAGNNCTTTTTCAAGTTGATAACGG
UDP0010_i7	CAAGCAGAAGACGGCATACGAGAT	TCGTCTGACT	GTCTCGTGGGCTCGGAGATGTGTATAAGAGACAG	N	CTTTTTCAAGTTGATAACGG	CAAGCAGAAGACGGCATACGAGATTCGTCTGACTGTCTCGTGGGCTCGGAGATGTGTATAAGAGACAGNCTTTTTCAAGTTGATAACGG
UDP0011_i7	CAAGCAGAAGACGGCATACGAGAT	GAACATACGG	GTCTCGTGGGCTCGGAGATGTGTATAAGAGACAG	NNNNNNNNNN	CTTTTTCAAGTTGATAACGG	CAAGCAGAAGACGGCATACGAGATGAACATACGGGTCTCGTGGGCTCGGAGATGTGTATAAGAGACAGNNNNNNNNNNCTTTTTCAAGTTGATAACGG
UDP0012_i7	CAAGCAGAAGACGGCATACGAGAT	CCTATGACTC	GTCTCGTGGGCTCGGAGATGTGTATAAGAGACAG	NNNNNNNNN	CTTTTTCAAGTTGATAACGG	CAAGCAGAAGACGGCATACGAGATCCTATGACTCGTCTCGTGGGCTCGGAGATGTGTATAAGAGACAGNNNNNNNNNCTTTTTCAAGTTGATAACGG
UDP0013_i7	CAAGCAGAAGACGGCATACGAGAT	TAATGGCAAG	GTCTCGTGGGCTCGGAGATGTGTATAAGAGACAG	NNNNNNNN	CTTTTTCAAGTTGATAACGG	CAAGCAGAAGACGGCATACGAGATTAATGGCAAGGTCTCGTGGGCTCGGAGATGTGTATAAGAGACAGNNNNNNNNCTTTTTCAAGTTGATAACGG
UDP0014_i7	CAAGCAGAAGACGGCATACGAGAT	GTGCCGCTTC	GTCTCGTGGGCTCGGAGATGTGTATAAGAGACAG	NNNNNNN	CTTTTTCAAGTTGATAACGG	CAAGCAGAAGACGGCATACGAGATGTGCCGCTTCGTCTCGTGGGCTCGGAGATGTGTATAAGAGACAGNNNNNNNCTTTTTCAAGTTGATAACGG
UDP0015_i7	CAAGCAGAAGACGGCATACGAGAT	CGGCAATGGA	GTCTCGTGGGCTCGGAGATGTGTATAAGAGACAG	NNNNNN	CTTTTTCAAGTTGATAACGG	CAAGCAGAAGACGGCATACGAGATCGGCAATGGAGTCTCGTGGGCTCGGAGATGTGTATAAGAGACAGNNNNNNCTTTTTCAAGTTGATAACGG
UDP0016_i7	CAAGCAGAAGACGGCATACGAGAT	GCCGTAACCG	GTCTCGTGGGCTCGGAGATGTGTATAAGAGACAG	NNNNN	CTTTTTCAAGTTGATAACGG	CAAGCAGAAGACGGCATACGAGATGCCGTAACCGGTCTCGTGGGCTCGGAGATGTGTATAAGAGACAGNNNNNCTTTTTCAAGTTGATAACGG
UDP0017_i7	CAAGCAGAAGACGGCATACGAGAT	AACCATTCTC	GTCTCGTGGGCTCGGAGATGTGTATAAGAGACAG	NNNN	CTTTTTCAAGTTGATAACGG	CAAGCAGAAGACGGCATACGAGATAACCATTCTCGTCTCGTGGGCTCGGAGATGTGTATAAGAGACAGNNNNCTTTTTCAAGTTGATAACGG
UDP0018_i7	CAAGCAGAAGACGGCATACGAGAT	GGTTGCCTCT	GTCTCGTGGGCTCGGAGATGTGTATAAGAGACAG	NNN	CTTTTTCAAGTTGATAACGG	CAAGCAGAAGACGGCATACGAGATGGTTGCCTCTGTCTCGTGGGCTCGGAGATGTGTATAAGAGACAGNNNCTTTTTCAAGTTGATAACGG
UDP0019_i7	CAAGCAGAAGACGGCATACGAGAT	CTAATGATGG	GTCTCGTGGGCTCGGAGATGTGTATAAGAGACAG	NN	CTTTTTCAAGTTGATAACGG	CAAGCAGAAGACGGCATACGAGATCTAATGATGGGTCTCGTGGGCTCGGAGATGTGTATAAGAGACAGNNCTTTTTCAAGTTGATAACGG
UDP0020_i7	CAAGCAGAAGACGGCATACGAGAT	TCGGCCTATC	GTCTCGTGGGCTCGGAGATGTGTATAAGAGACAG	N	CTTTTTCAAGTTGATAACGG	CAAGCAGAAGACGGCATACGAGATTCGGCCTATCGTCTCGTGGGCTCGGAGATGTGTATAAGAGACAGNCTTTTTCAAGTTGATAACGG
UDP0021_i7	CAAGCAGAAGACGGCATACGAGAT	AGTCAACCAT	GTCTCGTGGGCTCGGAGATGTGTATAAGAGACAG	NNNNNNNNNN	CTTTTTCAAGTTGATAACGG	CAAGCAGAAGACGGCATACGAGATAGTCAACCATGTCTCGTGGGCTCGGAGATGTGTATAAGAGACAGNNNNNNNNNNCTTTTTCAAGTTGATAACGG
UDP002 _i7	CAAGCAGAAGACGGCATACGAGAT	GAGCGCAATA	GTCTCGTGGGCTCGGAGATGTGTATAAGAGACAG	NNNNNNNNN	CTTTTTCAAGTTGATAACGG	CAAGCAGAAGACGGCATACGAGATGAGCGCAATAGTCTCGTGGGCTCGGAGATGTGTATAAGAGACAGNNNNNNNNNCTTTTTCAAGTTGATAACGG
UDP0023_i7	CAAGCAGAAGACGGCATACGAGAT	AACAAGGCGT	GTCTCGTGGGCTCGGAGATGTGTATAAGAGACAG	NNNNNNNN	CTTTTTCAAGTTGATAACGG	CAAGCAGAAGACGGCATACGAGATAACAAGGCGTGTCTCGTGGGCTCGGAGATGTGTATAAGAGACAGNNNNNNNNCTTTTTCAAGTTGATAACGG
UDP0024_i7	CAAGCAGAAGACGGCATACGAGAT	GTATGTAGAA	GTCTCGTGGGCTCGGAGATGTGTATAAGAGACAG	NNNNNNN	CTTTTTCAAGTTGATAACGG	CAAGCAGAAGACGGCATACGAGATGTATGTAGAAGTCTCGTGGGCTCGGAGATGTGTATAAGAGACAGNNNNNNNCTTTTTCAAGTTGATAACGG
UDP0025_i7	CAAGCAGAAGACGGCATACGAGAT	TTCTATGGTT	GTCTCGTGGGCTCGGAGATGTGTATAAGAGACAG	NNNNNN	CTTTTTCAAGTTGATAACGG	CAAGCAGAAGACGGCATACGAGATTTCTATGGTTGTCTCGTGGGCTCGGAGATGTGTATAAGAGACAGNNNNNNCTTTTTCAAGTTGATAACGG
UDP0026_i7	CAAGCAGAAGACGGCATACGAGAT	CCTCGCAACC	GTCTCGTGGGCTCGGAGATGTGTATAAGAGACAG	NNNNN	CTTTTTCAAGTTGATAACGG	CAAGCAGAAGACGGCATACGAGATCCTCGCAACCGTCTCGTGGGCTCGGAGATGTGTATAAGAGACAGNNNNNCTTTTTCAAGTTGATAACGG
UDP0027_i7	CAAGCAGAAGACGGCATACGAGAT	TGGATGCTTA	GTCTCGTGGGCTCGGAGATGTGTATAAGAGACAG	NNNN	CTTTTTCAAGTTGATAACGG	CAAGCAGAAGACGGCATACGAGATTGGATGCTTAGTCTCGTGGGCTCGGAGATGTGTATAAGAGACAGNNNNCTTTTTCAAGTTGATAACGG
UDP0028_i7	CAAGCAGAAGACGGCATACGAGAT	ATGTCGTGGT	GTCTCGTGGGCTCGGAGATGTGTATAAGAGACAG	NNN	CTTTTTCAAGTTGATAACGG	CAAGCAGAAGACGGCATACGAGATATGTCGTGGTGTCTCGTGGGCTCGGAGATGTGTATAAGAGACAGNNNCTTTTTCAAGTTGATAACGG
UDP0029_i7	CAAGCAGAAGACGGCATACGAGAT	AGAGTGCGGC	GTCTCGTGGGCTCGGAGATGTGTATAAGAGACAG	NN	CTTTTTCAAGTTGATAACGG	CAAGCAGAAGACGGCATACGAGATAGAGTGCGGCGTCTCGTGGGCTCGGAGATGTGTATAAGAGACAGNNCTTTTTCAAGTTGATAACGG
UDP0030_i7	CAAGCAGAAGACGGCATACGAGAT	TGCCTGGTGG	GTCTCGTGGGCTCGGAGATGTGTATAAGAGACAG	N	CTTTTTCAAGTTGATAACGG	CAAGCAGAAGACGGCATACGAGATTGCCTGGTGGGTCTCGTGGGCTCGGAGATGTGTATAAGAGACAGNCTTTTTCAAGTTGATAACGG
UDP0031_i7	CAAGCAGAAGACGGCATACGAGAT	TGCGTGTCAC	GTCTCGTGGGCTCGGAGATGTGTATAAGAGACAG	NNNNNNNNNN	CTTTTTCAAGTTGATAACGG	CAAGCAGAAGACGGCATACGAGATTGCGTGTCACGTCTCGTGGGCTCGGAGATGTGTATAAGAGACAGNNNNNNNNNNCTTTTTCAAGTTGATAACGG
UDP0032_i7	CAAGCAGAAGACGGCATACGAGAT	CATACACTGT	GTCTCGTGGGCTCGGAGATGTGTATAAGAGACAG	NNNNNNNNN	CTTTTTCAAGTTGATAACGG	CAAGCAGAAGACGGCATACGAGATCATACACTGTGTCTCGTGGGCTCGGAGATGTGTATAAGAGACAGNNNNNNNNNCTTTTTCAAGTTGATAACGG
UDP0033_i7	CAAGCAGAAGACGGCATACGAGAT	CGTATAATCA	GTCTCGTGGGCTCGGAGATGTGTATAAGAGACAG	NNNNNNNN	CTTTTTCAAGTTGATAACGG	CAAGCAGAAGACGGCATACGAGATCGTATAATCAGTCTCGTGGGCTCGGAGATGTGTATAAGAGACAGNNNNNNNNCTTTTTCAAGTTGATAACGG
UDP0034_i7	CAAGCAGAAGACGGCATACGAGAT	TACGCGGCTG	GTCTCGTGGGCTCGGAGATGTGTATAAGAGACAG	NNNNNNN	CTTTTTCAAGTTGATAACGG	CAAGCAGAAGACGGCATACGAGATTACGCGGCTGGTCTCGTGGGCTCGGAGATGTGTATAAGAGACAGNNNNNNNCTTTTTCAAGTTGATAACGG
UDP0035_i7	CAAGCAGAAGACGGCATACGAGAT	GCGAGTTACC	GTCTCGTGGGCTCGGAGATGTGTATAAGAGACAG	NNNNNN	CTTTTTCAAGTTGATAACGG	CAAGCAGAAGACGGCATACGAGATGCGAGTTACCGTCTCGTGGGCTCGGAGATGTGTATAAGAGACAGNNNNNNCTTTTTCAAGTTGATAACGG
UDP0036_i7	CAAGCAGAAGACGGCATACGAGAT	TACGGCCGGT	GTCTCGTGGGCTCGGAGATGTGTATAAGAGACAG	NNNNN	CTTTTTCAAGTTGATAACGG	CAAGCAGAAGACGGCATACGAGATTACGGCCGGTGTCTCGTGGGCTCGGAGATGTGTATAAGAGACAGNNNNNCTTTTTCAAGTTGATAACGG
UDP0037_i7	CAAGCAGAAGACGGCATACGAGAT	GTCGATTACA	GTCTCGTGGGCTCGGAGATGTGTATAAGAGACAG	NNNN	CTTTTTCAAGTTGATAACGG	CAAGCAGAAGACGGCATACGAGATGTCGATTACAGTCTCGTGGGCTCGGAGATGTGTATAAGAGACAGNNNNCTTTTTCAAGTTGATAACGG
UDP0038_i7	CAAGCAGAAGACGGCATACGAGAT	CTGTCTGCAC	GTCTCGTGGGCTCGGAGATGTGTATAAGAGACAG	NNN	CTTTTTCAAGTTGATAACGG	CAAGCAGAAGACGGCATACGAGATCTGTCTGCACGTCTCGTGGGCTCGGAGATGTGTATAAGAGACAGNNNCTTTTTCAAGTTGATAACGG
UDP0039_i7	CAAGCAGAAGACGGCATACGAGAT	CAGCCGATTG	GTCTCGTGGGCTCGGAGATGTGTATAAGAGACAG	NN	CTTTTTCAAGTTGATAACGG	CAAGCAGAAGACGGCATACGAGATCAGCCGATTGGTCTCGTGGGCTCGGAGATGTGTATAAGAGACAGNNCTTTTTCAAGTTGATAACGG
UDP0040_i7	CAAGCAGAAGACGGCATACGAGAT	TGACTACATA	GTCTCGTGGGCTCGGAGATGTGTATAAGAGACAG	N	CTTTTTCAAGTTGATAACGG	CAAGCAGAAGACGGCATACGAGATTGACTACATAGTCTCGTGGGCTCGGAGATGTGTATAAGAGACAGNCTTTTTCAAGTTGATAACGG
UDP0041_i7	CAAGCAGAAGACGGCATACGAGAT	ATTGCCGAGT	GTCTCGTGGGCTCGGAGATGTGTATAAGAGACAG	NNNNNNNNNN	CTTTTTCAAGTTGATAACGG	CAAGCAGAAGACGGCATACGAGATATTGCCGAGTGTCTCGTGGGCTCGGAGATGTGTATAAGAGACAGNNNNNNNNNNCTTTTTCAAGTTGATAACGG
UDP0042_i7	CAAGCAGAAGACGGCATACGAGAT	GCCATTAGAC	GTCTCGTGGGCTCGGAGATGTGTATAAGAGACAG	NNNNNNNNN	CTTTTTCAAGTTGATAACGG	CAAGCAGAAGACGGCATACGAGATGCCATTAGACGTCTCGTGGGCTCGGAGATGTGTATAAGAGACAGNNNNNNNNNCTTTTTCAAGTTGATAACGG
UDP0043_i7	CAAGCAGAAGACGGCATACGAGAT	GGCGAGATGG	GTCTCGTGGGCTCGGAGATGTGTATAAGAGACAG	NNNNNNNN	CTTTTTCAAGTTGATAACGG	CAAGCAGAAGACGGCATACGAGATGGCGAGATGGGTCTCGTGGGCTCGGAGATGTGTATAAGAGACAGNNNNNNNNCTTTTTCAAGTTGATAACGG
UDP0044_i7	CAAGCAGAAGACGGCATACGAGAT	TGGCTCGCAG	GTCTCGTGGGCTCGGAGATGTGTATAAGAGACAG	NNNNNNN	CTTTTTCAAGTTGATAACGG	CAAGCAGAAGACGGCATACGAGATTGGCTCGCAGGTCTCGTGGGCTCGGAGATGTGTATAAGAGACAGNNNNNNNCTTTTTCAAGTTGATAACGG
UDP0045_i7	CAAGCAGAAGACGGCATACGAGAT	TAGAATAACG	GTCTCGTGGGCTCGGAGATGTGTATAAGAGACAG	NNNNNN	CTTTTTCAAGTTGATAACGG	CAAGCAGAAGACGGCATACGAGATTAGAATAACGGTCTCGTGGGCTCGGAGATGTGTATAAGAGACAGNNNNNNCTTTTTCAAGTTGATAACGG
UDP0046_i7	CAAGCAGAAGACGGCATACGAGAT	TAATGGATCT	GTCTCGTGGGCTCGGAGATGTGTATAAGAGACAG	NNNNN	CTTTTTCAAGTTGATAACGG	CAAGCAGAAGACGGCATACGAGATTAATGGATCTGTCTCGTGGGCTCGGAGATGTGTATAAGAGACAGNNNNNCTTTTTCAAGTTGATAACGG
UDP0047_i7	CAAGCAGAAGACGGCATACGAGAT	TATCCAGGAC	GTCTCGTGGGCTCGGAGATGTGTATAAGAGACAG	NNNN	CTTTTTCAAGTTGATAACGG	CAAGCAGAAGACGGCATACGAGATTATCCAGGACGTCTCGTGGGCTCGGAGATGTGTATAAGAGACAGNNNNCTTTTTCAAGTTGATAACGG
UDP0048_i7	CAAGCAGAAGACGGCATACGAGAT	AGTGCCACTG	GTCTCGTGGGCTCGGAGATGTGTATAAGAGACAG	NNN	CTTTTTCAAGTTGATAACGG	CAAGCAGAAGACGGCATACGAGATAGTGCCACTGGTCTCGTGGGCTCGGAGATGTGTATAAGAGACAGNNNCTTTTTCAAGTTGATAACGG
UDP0049_i7	CAAGCAGAAGACGGCATACGAGAT	GTGCAACACT	GTCTCGTGGGCTCGGAGATGTGTATAAGAGACAG	NN	CTTTTTCAAGTTGATAACGG	CAAGCAGAAGACGGCATACGAGATGTGCAACACTGTCTCGTGGGCTCGGAGATGTGTATAAGAGACAGNNCTTTTTCAAGTTGATAACGG
UDP0050_i7	CAAGCAGAAGACGGCATACGAGAT	ACATGGTGTC	GTCTCGTGGGCTCGGAGATGTGTATAAGAGACAG	N	CTTTTTCAAGTTGATAACGG	CAAGCAGAAGACGGCATACGAGATACATGGTGTCGTCTCGTGGGCTCGGAGATGTGTATAAGAGACAGNCTTTTTCAAGTTGATAACGG
UDP0051_i7	CAAGCAGAAGACGGCATACGAGAT	GACAGACAGG	GTCTCGTGGGCTCGGAGATGTGTATAAGAGACAG	NNNNNNNNNN	CTTTTTCAAGTTGATAACGG	CAAGCAGAAGACGGCATACGAGATGACAGACAGGGTCTCGTGGGCTCGGAGATGTGTATAAGAGACAGNNNNNNNNNNCTTTTTCAAGTTGATAACGG
UDP0052_i7	CAAGCAGAAGACGGCATACGAGAT	TCTTACATCA	GTCTCGTGGGCTCGGAGATGTGTATAAGAGACAG	NNNNNNNNN	CTTTTTCAAGTTGATAACGG	CAAGCAGAAGACGGCATACGAGATTCTTACATCAGTCTCGTGGGCTCGGAGATGTGTATAAGAGACAGNNNNNNNNNCTTTTTCAAGTTGATAACGG
UDP0053_i7	CAAGCAGAAGACGGCATACGAGAT	TTACAATTCC	GTCTCGTGGGCTCGGAGATGTGTATAAGAGACAG	NNNNNNNN	CTTTTTCAAGTTGATAACGG	CAAGCAGAAGACGGCATACGAGATTTACAATTCCGTCTCGTGGGCTCGGAGATGTGTATAAGAGACAGNNNNNNNNCTTTTTCAAGTTGATAACGG
UDP0054_i7	CAAGCAGAAGACGGCATACGAGAT	AAGCTTATGC	GTCTCGTGGGCTCGGAGATGTGTATAAGAGACAG	NNNNNNN	CTTTTTCAAGTTGATAACGG	CAAGCAGAAGACGGCATACGAGATAAGCTTATGCGTCTCGTGGGCTCGGAGATGTGTATAAGAGACAGNNNNNNNCTTTTTCAAGTTGATAACGG
UDP0055_i7	CAAGCAGAAGACGGCATACGAGAT	TATTCCTCAG	GTCTCGTGGGCTCGGAGATGTGTATAAGAGACAG	NNNNNN	CTTTTTCAAGTTGATAACGG	CAAGCAGAAGACGGCATACGAGATTATTCCTCAGGTCTCGTGGGCTCGGAGATGTGTATAAGAGACAGNNNNNNCTTTTTCAAGTTGATAACGG
UDP0056_i7	CAAGCAGAAGACGGCATACGAGAT	CTCGTGCGTT	GTCTCGTGGGCTCGGAGATGTGTATAAGAGACAG	NNNNN	CTTTTTCAAGTTGATAACGG	CAAGCAGAAGACGGCATACGAGATCTCGTGCGTTGTCTCGTGGGCTCGGAGATGTGTATAAGAGACAGNNNNNCTTTTTCAAGTTGATAACGG
UDP0057_i7	CAAGCAGAAGACGGCATACGAGAT	TTAGGATAGA	GTCTCGTGGGCTCGGAGATGTGTATAAGAGACAG	NNNN	CTTTTTCAAGTTGATAACGG	CAAGCAGAAGACGGCATACGAGATTTAGGATAGAGTCTCGTGGGCTCGGAGATGTGTATAAGAGACAGNNNNCTTTTTCAAGTTGATAACGG
UDP0058_i7	CAAGCAGAAGACGGCATACGAGAT	CCGAAGCGAG	GTCTCGTGGGCTCGGAGATGTGTATAAGAGACAG	NNN	CTTTTTCAAGTTGATAACGG	CAAGCAGAAGACGGCATACGAGATCCGAAGCGAGGTCTCGTGGGCTCGGAGATGTGTATAAGAGACAGNNNCTTTTTCAAGTTGATAACGG
UDP0059_i7	CAAGCAGAAGACGGCATACGAGAT	GGACCAACAG	GTCTCGTGGGCTCGGAGATGTGTATAAGAGACAG	NN	CTTTTTCAAGTTGATAACGG	CAAGCAGAAGACGGCATACGAGATGGACCAACAGGTCTCGTGGGCTCGGAGATGTGTATAAGAGACAGNNCTTTTTCAAGTTGATAACGG
UDP0060_i7	CAAGCAGAAGACGGCATACGAGAT	TTCCAGGTAA	GTCTCGTGGGCTCGGAGATGTGTATAAGAGACAG	N	CTTTTTCAAGTTGATAACGG	CAAGCAGAAGACGGCATACGAGATTTCCAGGTAAGTCTCGTGGGCTCGGAGATGTGTATAAGAGACAGNCTTTTTCAAGTTGATAACGG
UDP0061_i7	CAAGCAGAAGACGGCATACGAGAT	TGATTAGCCA	GTCTCGTGGGCTCGGAGATGTGTATAAGAGACAG	NNNNNNNNNN	CTTTTTCAAGTTGATAACGG	CAAGCAGAAGACGGCATACGAGATTGATTAGCCAGTCTCGTGGGCTCGGAGATGTGTATAAGAGACAGNNNNNNNNNNCTTTTTCAAGTTGATAACGG
UDP0062_i7	CAAGCAGAAGACGGCATACGAGAT	TAACAGTGTT	GTCTCGTGGGCTCGGAGATGTGTATAAGAGACAG	NNNNNNNNN	CTTTTTCAAGTTGATAACGG	CAAGCAGAAGACGGCATACGAGATTAACAGTGTTGTCTCGTGGGCTCGGAGATGTGTATAAGAGACAGNNNNNNNNNCTTTTTCAAGTTGATAACGG
UDP0063_i7	CAAGCAGAAGACGGCATACGAGAT	ACCGCGCAAT	GTCTCGTGGGCTCGGAGATGTGTATAAGAGACAG	NNNNNNNN	CTTTTTCAAGTTGATAACGG	CAAGCAGAAGACGGCATACGAGATACCGCGCAATGTCTCGTGGGCTCGGAGATGTGTATAAGAGACAGNNNNNNNNCTTTTTCAAGTTGATAACGG
UDP0064_i7	CAAGCAGAAGACGGCATACGAGAT	GTTCGCGCCA	GTCTCGTGGGCTCGGAGATGTGTATAAGAGACAG	NNNNNNN	CTTTTTCAAGTTGATAACGG	CAAGCAGAAGACGGCATACGAGATGTTCGCGCCAGTCTCGTGGGCTCGGAGATGTGTATAAGAGACAGNNNNNNNCTTTTTCAAGTTGATAACGG
UDP0065_i7	CAAGCAGAAGACGGCATACGAGAT	AGACACATTA	GTCTCGTGGGCTCGGAGATGTGTATAAGAGACAG	NNNNNN	CTTTTTCAAGTTGATAACGG	CAAGCAGAAGACGGCATACGAGATAGACACATTAGTCTCGTGGGCTCGGAGATGTGTATAAGAGACAGNNNNNNCTTTTTCAAGTTGATAACGG
UDP0066_i7	CAAGCAGAAGACGGCATACGAGAT	GCGTTGGTAT	GTCTCGTGGGCTCGGAGATGTGTATAAGAGACAG	NNNNN	CTTTTTCAAGTTGATAACGG	CAAGCAGAAGACGGCATACGAGATGCGTTGGTATGTCTCGTGGGCTCGGAGATGTGTATAAGAGACAGNNNNNCTTTTTCAAGTTGATAACGG
UDP0067_i7	CAAGCAGAAGACGGCATACGAGAT	AGCACATCCT	GTCTCGTGGGCTCGGAGATGTGTATAAGAGACAG	NNNN	CTTTTTCAAGTTGATAACGG	CAAGCAGAAGACGGCATACGAGATAGCACATCCTGTCTCGTGGGCTCGGAGATGTGTATAAGAGACAGNNNNCTTTTTCAAGTTGATAACGG
UDP0068_i7	CAAGCAGAAGACGGCATACGAGAT	TTGTTCCGTG	GTCTCGTGGGCTCGGAGATGTGTATAAGAGACAG	NNN	CTTTTTCAAGTTGATAACGG	CAAGCAGAAGACGGCATACGAGATTTGTTCCGTGGTCTCGTGGGCTCGGAGATGTGTATAAGAGACAGNNNCTTTTTCAAGTTGATAACGG
UDP0069_i7	CAAGCAGAAGACGGCATACGAGAT	AAGTACTCCA	GTCTCGTGGGCTCGGAGATGTGTATAAGAGACAG	NN	CTTTTTCAAGTTGATAACGG	CAAGCAGAAGACGGCATACGAGATAAGTACTCCAGTCTCGTGGGCTCGGAGATGTGTATAAGAGACAGNNCTTTTTCAAGTTGATAACGG
UDP0070_i7	CAAGCAGAAGACGGCATACGAGAT	ACGTCAATAC	GTCTCGTGGGCTCGGAGATGTGTATAAGAGACAG	N	CTTTTTCAAGTTGATAACGG	CAAGCAGAAGACGGCATACGAGATACGTCAATACGTCTCGTGGGCTCGGAGATGTGTATAAGAGACAGNCTTTTTCAAGTTGATAACGG
UDP0071_i7	CAAGCAGAAGACGGCATACGAGAT	GGTGTACAAG	GTCTCGTGGGCTCGGAGATGTGTATAAGAGACAG	NNNNNNNNNN	CTTTTTCAAGTTGATAACGG	CAAGCAGAAGACGGCATACGAGATGGTGTACAAGGTCTCGTGGGCTCGGAGATGTGTATAAGAGACAGNNNNNNNNNNCTTTTTCAAGTTGATAACGG
UDP0072_i7	CAAGCAGAAGACGGCATACGAGAT	CCACCTGTGT	GTCTCGTGGGCTCGGAGATGTGTATAAGAGACAG	NNNNNNNNN	CTTTTTCAAGTTGATAACGG	CAAGCAGAAGACGGCATACGAGATCCACCTGTGTGTCTCGTGGGCTCGGAGATGTGTATAAGAGACAGNNNNNNNNNCTTTTTCAAGTTGATAACGG
UDP0073_i7	CAAGCAGAAGACGGCATACGAGAT	GTTCCGCAGG	GTCTCGTGGGCTCGGAGATGTGTATAAGAGACAG	NNNNNNNN	CTTTTTCAAGTTGATAACGG	CAAGCAGAAGACGGCATACGAGATGTTCCGCAGGGTCTCGTGGGCTCGGAGATGTGTATAAGAGACAGNNNNNNNNCTTTTTCAAGTTGATAACGG
UDP0074_i7	CAAGCAGAAGACGGCATACGAGAT	ACCTTATGAA	GTCTCGTGGGCTCGGAGATGTGTATAAGAGACAG	NNNNNNN	CTTTTTCAAGTTGATAACGG	CAAGCAGAAGACGGCATACGAGATACCTTATGAAGTCTCGTGGGCTCGGAGATGTGTATAAGAGACAGNNNNNNNCTTTTTCAAGTTGATAACGG
UDP0075_i7	CAAGCAGAAGACGGCATACGAGAT	CGCTGCAGAG	GTCTCGTGGGCTCGGAGATGTGTATAAGAGACAG	NNNNNN	CTTTTTCAAGTTGATAACGG	CAAGCAGAAGACGGCATACGAGATCGCTGCAGAGGTCTCGTGGGCTCGGAGATGTGTATAAGAGACAGNNNNNNCTTTTTCAAGTTGATAACGG
UDP0076_i7	CAAGCAGAAGACGGCATACGAGAT	GTAGAGTCAG	GTCTCGTGGGCTCGGAGATGTGTATAAGAGACAG	NNNNN	CTTTTTCAAGTTGATAACGG	CAAGCAGAAGACGGCATACGAGATGTAGAGTCAGGTCTCGTGGGCTCGGAGATGTGTATAAGAGACAGNNNNNCTTTTTCAAGTTGATAACGG
UDP0077_i7	CAAGCAGAAGACGGCATACGAGAT	GGATACCAGA	GTCTCGTGGGCTCGGAGATGTGTATAAGAGACAG	NNNN	CTTTTTCAAGTTGATAACGG	CAAGCAGAAGACGGCATACGAGATGGATACCAGAGTCTCGTGGGCTCGGAGATGTGTATAAGAGACAGNNNNCTTTTTCAAGTTGATAACGG
UDP0078_i7	CAAGCAGAAGACGGCATACGAGAT	CGCACTAATG	GTCTCGTGGGCTCGGAGATGTGTATAAGAGACAG	NNN	CTTTTTCAAGTTGATAACGG	CAAGCAGAAGACGGCATACGAGATCGCACTAATGGTCTCGTGGGCTCGGAGATGTGTATAAGAGACAGNNNCTTTTTCAAGTTGATAACGG
UDP0079_i7	CAAGCAGAAGACGGCATACGAGAT	TCCTGACCGT	GTCTCGTGGGCTCGGAGATGTGTATAAGAGACAG	NN	CTTTTTCAAGTTGATAACGG	CAAGCAGAAGACGGCATACGAGATTCCTGACCGTGTCTCGTGGGCTCGGAGATGTGTATAAGAGACAGNNCTTTTTCAAGTTGATAACGG
UDP0080_i7	CAAGCAGAAGACGGCATACGAGAT	CTGGCTTGCC	GTCTCGTGGGCTCGGAGATGTGTATAAGAGACAG	N	CTTTTTCAAGTTGATAACGG	CAAGCAGAAGACGGCATACGAGATCTGGCTTGCCGTCTCGTGGGCTCGGAGATGTGTATAAGAGACAGNCTTTTTCAAGTTGATAACGG
UDP0081_i7	CAAGCAGAAGACGGCATACGAGAT	ACCAGCGACA	GTCTCGTGGGCTCGGAGATGTGTATAAGAGACAG	NNNNNNNNNN	CTTTTTCAAGTTGATAACGG	CAAGCAGAAGACGGCATACGAGATACCAGCGACAGTCTCGTGGGCTCGGAGATGTGTATAAGAGACAGNNNNNNNNNNCTTTTTCAAGTTGATAACGG
UDP0082_i7	CAAGCAGAAGACGGCATACGAGAT	TTGTAACGGT	GTCTCGTGGGCTCGGAGATGTGTATAAGAGACAG	NNNNNNNNN	CTTTTTCAAGTTGATAACGG	CAAGCAGAAGACGGCATACGAGATTTGTAACGGTGTCTCGTGGGCTCGGAGATGTGTATAAGAGACAGNNNNNNNNNCTTTTTCAAGTTGATAACGG
UDP0083_i7	CAAGCAGAAGACGGCATACGAGAT	GTAAGGCATA	GTCTCGTGGGCTCGGAGATGTGTATAAGAGACAG	NNNNNNNN	CTTTTTCAAGTTGATAACGG	CAAGCAGAAGACGGCATACGAGATGTAAGGCATAGTCTCGTGGGCTCGGAGATGTGTATAAGAGACAGNNNNNNNNCTTTTTCAAGTTGATAACGG
UDP0084_i7	CAAGCAGAAGACGGCATACGAGAT	GTCCACTTGT	GTCTCGTGGGCTCGGAGATGTGTATAAGAGACAG	NNNNNNN	CTTTTTCAAGTTGATAACGG	CAAGCAGAAGACGGCATACGAGATGTCCACTTGTGTCTCGTGGGCTCGGAGATGTGTATAAGAGACAGNNNNNNNCTTTTTCAAGTTGATAACGG
UDP0085_i7	CAAGCAGAAGACGGCATACGAGAT	TTAGGTACCA	GTCTCGTGGGCTCGGAGATGTGTATAAGAGACAG	NNNNNN	CTTTTTCAAGTTGATAACGG	CAAGCAGAAGACGGCATACGAGATTTAGGTACCAGTCTCGTGGGCTCGGAGATGTGTATAAGAGACAGNNNNNNCTTTTTCAAGTTGATAACGG
UDP0086_i7	CAAGCAGAAGACGGCATACGAGAT	GGAATTCCAA	GTCTCGTGGGCTCGGAGATGTGTATAAGAGACAG	NNNNN	CTTTTTCAAGTTGATAACGG	CAAGCAGAAGACGGCATACGAGATGGAATTCCAAGTCTCGTGGGCTCGGAGATGTGTATAAGAGACAGNNNNNCTTTTTCAAGTTGATAACGG
UDP0087_i7	CAAGCAGAAGACGGCATACGAGAT	CATGTAGAGG	GTCTCGTGGGCTCGGAGATGTGTATAAGAGACAG	NNNN	CTTTTTCAAGTTGATAACGG	CAAGCAGAAGACGGCATACGAGATCATGTAGAGGGTCTCGTGGGCTCGGAGATGTGTATAAGAGACAGNNNNCTTTTTCAAGTTGATAACGG
UDP0088_i7	CAAGCAGAAGACGGCATACGAGAT	TACACGCTCC	GTCTCGTGGGCTCGGAGATGTGTATAAGAGACAG	NNN	CTTTTTCAAGTTGATAACGG	CAAGCAGAAGACGGCATACGAGATTACACGCTCCGTCTCGTGGGCTCGGAGATGTGTATAAGAGACAGNNNCTTTTTCAAGTTGATAACGG
UDP0089_i7	CAAGCAGAAGACGGCATACGAGAT	GCTTACGGAC	GTCTCGTGGGCTCGGAGATGTGTATAAGAGACAG	NN	CTTTTTCAAGTTGATAACGG	CAAGCAGAAGACGGCATACGAGATGCTTACGGACGTCTCGTGGGCTCGGAGATGTGTATAAGAGACAGNNCTTTTTCAAGTTGATAACGG
UDP0090_i7	CAAGCAGAAGACGGCATACGAGAT	CGCTTGAAGT	GTCTCGTGGGCTCGGAGATGTGTATAAGAGACAG	N	CTTTTTCAAGTTGATAACGG	CAAGCAGAAGACGGCATACGAGATCGCTTGAAGTGTCTCGTGGGCTCGGAGATGTGTATAAGAGACAGNCTTTTTCAAGTTGATAACGG
UDP0091_i7	CAAGCAGAAGACGGCATACGAGAT	CGCCTTCTGA	GTCTCGTGGGCTCGGAGATGTGTATAAGAGACAG	NNNNNNNNNN	CTTTTTCAAGTTGATAACGG	CAAGCAGAAGACGGCATACGAGATCGCCTTCTGAGTCTCGTGGGCTCGGAGATGTGTATAAGAGACAGNNNNNNNNNNCTTTTTCAAGTTGATAACGG
UDP0092_i7	CAAGCAGAAGACGGCATACGAGAT	ATACCAACGC	GTCTCGTGGGCTCGGAGATGTGTATAAGAGACAG	NNNNNNNNN	CTTTTTCAAGTTGATAACGG	CAAGCAGAAGACGGCATACGAGATATACCAACGCGTCTCGTGGGCTCGGAGATGTGTATAAGAGACAGNNNNNNNNNCTTTTTCAAGTTGATAACGG
UDP0093_i7	CAAGCAGAAGACGGCATACGAGAT	CTGGATATGT	GTCTCGTGGGCTCGGAGATGTGTATAAGAGACAG	NNNNNNNN	CTTTTTCAAGTTGATAACGG	CAAGCAGAAGACGGCATACGAGATCTGGATATGTGTCTCGTGGGCTCGGAGATGTGTATAAGAGACAGNNNNNNNNCTTTTTCAAGTTGATAACGG
UDP0094_i7	CAAGCAGAAGACGGCATACGAGAT	CAATCTATGA	GTCTCGTGGGCTCGGAGATGTGTATAAGAGACAG	NNNNNNN	CTTTTTCAAGTTGATAACGG	CAAGCAGAAGACGGCATACGAGATCAATCTATGAGTCTCGTGGGCTCGGAGATGTGTATAAGAGACAGNNNNNNNCTTTTTCAAGTTGATAACGG
UDP0095_i7	CAAGCAGAAGACGGCATACGAGAT	GGTGGAATAC	GTCTCGTGGGCTCGGAGATGTGTATAAGAGACAG	NNNNNN	CTTTTTCAAGTTGATAACGG	CAAGCAGAAGACGGCATACGAGATGGTGGAATACGTCTCGTGGGCTCGGAGATGTGTATAAGAGACAGNNNNNNCTTTTTCAAGTTGATAACGG
UDP0096_i7	CAAGCAGAAGACGGCATACGAGAT	TGGACGGAGG	GTCTCGTGGGCTCGGAGATGTGTATAAGAGACAG	NNNNN	CTTTTTCAAGTTGATAACGG	CAAGCAGAAGACGGCATACGAGATTGGACGGAGGGTCTCGTGGGCTCGGAGATGTGTATAAGAGACAGNNNNNCTTTTTCAAGTTGATAACGG
